# Molecular changes in *Mesembryanthemum crystallinum* guard cells underlying the C_3_ to CAM transition

**DOI:** 10.1101/607333

**Authors:** Wenwen Kong, Mi-Jeong Yoo, Jerald D. Noble, Theresa M Kelley, Jing Li, Matias Kirst, Sarah M. Assmann, Sixue Chen

## Abstract

Crassulacean acid metabolism (CAM) is a specialized type of photosynthesis: stomata close during the day, enhancing water conservation, and open at night, allowing CO_2_ uptake. *Mesembryanthemum crystallinum* (common ice plant) is a facultative CAM species that can shift from C_3_ photosynthesis to CAM under salt or drought stresses. However, the molecular mechanisms underlying the stress induced transition from C_3_ to CAM remain unknown. Here we determined the transition time from C_3_ to CAM in *M. crystallinum* under salt stress. In parallel, single-cell-type transcriptomic profiling by 3’-mRNA sequencing was conducted in guard cells to determine the molecular changes in this key cell type during the transition. In total, 495 transcripts showed differential expression between control and salt-treated samples during the transition, including 285 known guard cell genes, seven CAM-related genes, 18 transcription factors, and 185 other genes previously not found to be expressed in guard cells. *PEPC1* and *PPCK1*, which encode key enzymes of CAM photosynthesis, were up-regulated in guard cells after seven days of salt treatment, indicating that guard cells themselves can transition from C_3_ to CAM. This study provides important information towards introducing CAM stomatal behavior into C_3_ crops to enhance water use efficiency.

**Summary statement:** We determined the timing of salt induced transition of common ice plant from C_3_ to CAM and identified transcriptomic changes during the transition. The data support the notion that guard cells themselves can transition from C_3_ to CAM.
