## Supplemental Table S1 for "Molecular changes in *Mesembryanthemum crystallinum* guard cells underlying the C_3_ to CAM transition"

### Sheet: Sheet1
Table S1. List of primers used for real-time RT-PCR experiments
	Primer Name	Sequences (5'->3')
1	PPCK-F	TCT ACT CAG GCA AGG GAT TTG T
2	PPCK-R	CCA ATC CTC CAC TGG TTA CC
3	PEPC-F	TGC TCC TGG ACT TGA AGA CA
4	PEPC-R	CTG CAG TGG AAT CAA ATC CAG T
5	GTF1-F	AGG CTG GTG GGA CAA CTT
6	GTF1-R	GCT ACT GAC GAC AAT GCA CC
7	PGK3-F	CAC TAC TCA GAC TGT CAT CTG G
8	PGK3-R	GTA GTC ACA CCC TTC TTG CT
9	Germin3.F	CAG GGT TGA ATG GTC TAG GC
10	Germin3.R	TGA GGA CTT CTG ATG CTC CAG
11	RbcS6.F	ATG GTG GCA CCC TTC AC
12	RbcS6.R	CAT TGC TGG GGA CGG TT
13	STP1.F	TTC ATC ACA GAT GTC GGT GC
14	STP1.R	ATA AGC ACT TCC GCA ACA CT
15	CYS.F	AGG AGG GAC GAT GGG TC
16	CYS.R	CAC ATT CCA GCT TGG GCT
17	MDH.F	GCT CTC CAG TGC ATT GTC AG
18	MDH.R	TAC GAG CCA TCA GAA TAC ACA CC
19	IPGAM1.F	GCT GAA ACT CCC ACC ATG G
20	IPGAM1.R	GCC CTA CAG CTT TAC CAT GAG
21	ME.F	GTG CAA GAT GTA CCC AGA CAT G
22	ME.R	ACC CAT CTC TGA TCC ATT GTC A
23	ALMT1-F	CTC ACT GGT CTT AAA GCC ATC C
24	ALMT1-R	TGT ATC CAT GGA TGT CGG TAT CTG
25	CAB3-F	GTC AAG CTC AAC CCG ACC
26	CAB3-R	GGT ACT TGA CAC GGT CTG G
27	CCA1-F	ACA CTG GAT TAA GAG AGA AGG
28	CCA1-R	CTG GCT TCA ACA GAG CAC
29	PIF3.F	CCA TGG CAT TTG GAT CAG AG
30	PIF3.R	AGA AGT GGC GGC AGT ATC AG
31	TOC1.F	GAC ATC AGC TGT GAT GCC TC
32	TOC1.R	GGT AAT TGA CCT TGT TGT ATG C
33	CRY2.F	CAA TGG AGA TGG ATC CAA CC
34	CRY2.R	AAG AGA GAT TGA AGC TGT TG
35	CRY1.F	TCT GAT AGC AAG GAC GAA TC
36	CRY1.R	GTT AAG CTG CCC ATA TCA C
37	ELF3.F	AAT GAA CCA GCC AGC AGC
38	ELF3.R	CGC CTT CTC TAC GAG ACA G
39	CKB3.F	GGA TTG AGC AGC AGC AAT C
40	CKB3.R	ACT CTT CAG AGC GGG TCT TG
41	ELF4.F	ATG TGG CGA TCA TTC AGG
42	ELF4.R	CCA CTC TTC GAA TTC CCT C
43	OST1F	GGA GTT AGT TAC TGT CAC TCA ATG C
44	OST1R	TGG GAA TGC AAC ACT GAT GAC
45	Snrk2.10F	CCT CGC CTG AAG ATA TGT GAC
46	Snrk2.10R	CAT CTG CCA TCT TGC CAT CA
47	ABI1F	ATG AAT GGC AGA AGA GGT GGA
48	ABI1R	GCT ACG ACA GCA GTG GAT C
49	RCAR3F	CT CAT CGA TCA TCA CAG TTC ACC
50	RCAR3R	GGA GCA TGT CTC TTC CAC G
51	CLC_cF	ATC GAC AAG GTT CTC CGC A
52	CLC_cR	AGT GCA CCT TGC GAG C
53	ACA2F	GCG TAT ATG GAA CTA GAA AGT GGG
54	ACA2R	CAA CAG ACT CCT TGA CAC CAG
55	PIP1;2-F	GAT GCC AAG AGG AGT GCT AG
56	PIP1;2-R	GTT CCA GTG ATT GGG ATG GTT
primers in dark are for CAM-related genes
primers in red are for circadian clock-related genes
primers in blue are for stomata-specific genes
PIP1;2 was used as internal standard gene
