## Supplemental Table S3 for "Molecular changes in *Mesembryanthemum crystallinum* guard cells underlying the C_3_ to CAM transition"

### Sheet: Sheet1
Table S3. List of genes showing reversed expression patterns under control versus salt stress conditions.
The following genes were up-regulated under control day and salt stress night						The following genes were up-regulated under control night and salt stress day
Day 5 12 genes						Day 5 4 genes (the gene in first row was not counted because it was not up-regulated under salt)
Gene name	ArabidopsisID	Sequence description	Day 5			Gene name	ArabidopsisID	Sequence description	Day 5
			control	salt					control	salt
comp20965_c0_seq1	ATCG00430.1	Photosystem II reaction center protein G	-2.66014	3.74189		comp13359_c0_seq1	AT5G50260.1	Papain-like cysteine protease	9.95425	0
Contig16450	AT4G02940.1	Oxidoreductase, 2OG-Fe(II) oxygenase family protein	-11.4834	9.90493		Contig14194	AT4G12110.1	Sterol-4alpha-methyl oxidase 1-1	2.81278	-4.01931
Contig17916		Probable glutathione S-transferase	-6.70647	8.5388		Contig15615	AT4G15802.1	Heat shock factor binding protein	9.74291	-9.00104
Contig20371	AT1G18650.2	Plasmodesmata callose-binding protein 3	-9.47795	7.6215		Mcr015256.002		Protein starmaker	9.08768	-8.2139
Contig528		Myb-like protein X	-2.64055	7.34629		Mcr017129.014	AT1G12110.1	Nitrate transporter 1.1	2.80084	-2.56711
Mcr012547.003	AT1G26110.2	Decapping 5	-6.312	5.32253
Mcr014368.012	AT4G20070.1	Allantoate amidohydrolase	-3.26727	10.3307		Day 6 2 genes
Mcr014626.002	AT5G02960.1	Ribosomal protein S12/S23 family protein	-9.42503	12.0894		Gene name	ArabidopsisID	Sequence description	Day 6
Mcr015401.003	AT5G64960.1	Cyclin dependent kinase group C2	-7.28921	7.29484					control	salt
Mcr016986.015		NA	-3.14998	5.80728		comp13359_c0_seq1	AT5G50260.1	Papain-like cysteine protease	9.3681	-4.65109
Mcr017063.006		NA	-8.19543	6.22111		Contig5799	AT5G55290.3	ATPase, V0 complex, subunit E	6.94268	-7.15388
Mcr017129.003	AT4G36960.2	RNA-binding (RRM/RBD/RNP motifs) family protein	-8.26938	7.42114
						Day 7 5 genes
Day 6 1 gene						Gene name	ArabidopsisID	Sequence description	Day 7
Gene name	ArabidopsisID	Sequence description	Day 6						control	salt
			control	salt		comp13359_c0_seq1	AT5G50260.1	Papain-like cysteine protease	7.2601	-10.7183
comp24404_c0_seq2	AT1G65020.1	Plasma protein	-3.67303	7.49565		Mcr014638.030	AT4G21585.4	Endonuclease 4	6.13417	-5.99696
						Mcr014626.001	AT5G02960.1	Ribosomal protein S12/S23 family protein	6.11035	-4.44877
Day 7 2 genes						Contig14869	AT4G32915.1	Glutamyl-tRNA(Gln) amidotransferase subunit C	7.69152	-7.57434
Gene name	ArabidopsisID	Sequence description	Day 7			Mcr016323.005		Leaf rust 10 disease-resistance locus receptor-like	9.37284	-8.69456
			control	salt				protein kinase-like 1.3 isoform X1
Mcr014930.004	AT3G27090.3	Development and Cell Death (DCD) domain protein	-2.33282	4.31409
Mcr009671.000	AT1G69010.1	BES1-interacting Myc-like protein 2	-3.4817	6.97226
Note: the expression difference is expressed as log 2 value of fold change between day and night. Cells with "light orange" and "light blue" colors represent up-regulated in day and night samples at adjusted p-value < 0.05, respectively

### Sheet: Sheet2
Gene name	ArabidopsisID	control5	salt5		ArabidopsisID	c6	s6		ArabidopsisID	c7	s7
Contig20371	AT1G18650.2	-9.47795	7.6215		AT1G65020.1	-3.67303	7.49565		AT4G20070.1	3.84874	8.77668
Mcr012547.003	AT1G26110.2	-6.312	5.32253		AT1G29930.1	-5.36158	-4.80505		AT4G02440.1	4.65783	4.66751
Contig16450	AT4G02940.1	-11.4834	9.90493		AT2G14750.1	-10.3018	-8.63213		AT1G05000.2	2.62456	3.13706
Mcr014368.012	AT4G20070.1	-3.26727	10.3307		AT1G29930.1	-4.01643	-3.688		AT5G04060.1	2.50735	3.52464
Mcr017129.003	AT4G36960.2	-8.26938	7.42114		AT4G19170.1	-4.18809	-4.95862		AT5G47520.1	2.91281	6.78681
Mcr014626.002	AT5G02960.1	-9.42503	12.0894		AT4G27450.1	-4.30794	-5.5212		AT1G54100.1	9.43489	7.23073
Mcr015401.003	AT5G64960.1	-7.28921	7.29484		AT1G75780.1	-3.55682	-7.2322		AT1G32170.1	3.75662	6.26556
comp20965_c0_seq1	ATCG00430.1	-2.66014	3.74189		AT5G39150.1	-3.40166	-3.65337		AT5G15270.3	7.04613	8.30839
Contig8840	AT1G29930.1	-4.86852	-3.30896		AT2G17990.1	-8.82002	-7.35858		AT5G18670.1	2.56532	3.71998
Mcr014049.002	AT1G76150.1	-4.57197	-7.63038		AT4G22220.1	-6.85818	-10.7255		AT5G02960.1	6.11035	-4.44877
BE034960	AT2G06520.1	-2.64047	-3.57006		AT4G22990.1	-4.69921	-5.91778		AT5G50260.1	7.2601	-10.7183
Contig21007	AT2G14750.1	-4.93622	-4.3675		AT1G20030.1	-3.37535	0		AT4G21585.4	6.13417	-5.99696
TC5421	AT2G34430.1	-4.09556	-3.31726		AT2G34420.1	-3.12432	0		AT4G32915.1	7.69152	-7.57434
Mcr009118.004	AT3G28630.1	-7.52968	-5.20044		AT5G43180.1	-3.93495	0		ATCG00430.1	4.19546	0
comp4987_c0_seq1	AT4G13930.2	-7.42391	-8.25318		AT1G14520.4	-4.22188	0		AT3G28630.1	5.9211	0
Mcr012275.001	AT4G14320.1	-2.9619	-7.10126		AT2G34430.1	-4.90368	0		AT5G15780.1	8.59654	0
TC7294	AT4G27450.1	-4.16651	-3.81163		AT1G02850.1	-3.3455	0		AT2G21860.1	2.48877	0
Mcr014626.001	AT5G02960.1	-11.5962	-11.2303		AT1G22770.1	-4.37068	0		AT2G34740.1	2.59055	0
Mcr014476.006	AT5G45550.1	-8.20651	-7.96612		AT2G34430.1	-6.34357	0		AT4G25500.6	6.6596	0
Mcr014427.004	AT5G62890.1	-3.6338	-7.96612		AT2G36870.1	-5.5327	0		AT1G15740.1	3.79121	0
TC5454	ATCG00670.1	-2.89193	-6.50636		AT3G02780.1	-6.96263	0		AT1G32170.1	2.37833	0
Contig14960	AT1G01050.1	-2.81787	0		AT3G12120.2	-3.95342	0		AT1G56600.1	2.72823	0
Contig14576	AT1G02640.1	-3.21924	0		AT3G29360.2	-3.17064	0		AT3G13062.2	2.50201	0
Contig1257	AT1G02850.1	-4.26736	0		AT3G45970.2	-3.456	0		AT3G19120.1	3.10976	0
Contig11504	AT1G06890.4	-2.42322	0		AT4G35900.1	-4.56421	0		AT3G23900.2	4.44829	0
Mcr015610.002	AT1G08040.4	-4.18557	0		AT5G55560.1	-3.71637	0		AT3G47430.1	2.75752	0
comp21242_c0_seq1	AT1G08230.2	-2.63943	0		AT1G67090.1	-3.1852	0		AT3G54420.1	2.35793	0
Mcr017116.028	AT1G14520.4	-2.98713	0		AT1G71695.1	-3.18125	0		AT4G02440.1	2.36374	0
Mcr002553.001	AT1G14900.1	-9.55469	0		AT3G57680.3	-4.93382	0		AT4G13600.1	2.90199	0
Contig2986	AT1G15160.1	-4.27935	0		AT5G56000.1	-5.03724	0		AT5G17440.2	7.9338	0
Contig2176	AT1G20030.1	-3.04731	0		AT4G01070.1	-3.3225	0		AT1G69010.1	-3.4817	6.97226
Contig12243	AT1G22770.1	-3.42191	0		AT3G26618.1	-3.29777	0		AT3G27090.3	-2.33282	4.31409
Contig15090	AT1G26770.1	-3.01377	0		AT1G31660.1	-3.63386	0		AT1G29930.1	-3.66912	-3.03659
Contig5699	AT1G29930.1	-2.59665	0		AT1G78510.2	-9.49595	0		AT2G14750.1	-9.1213	-7.18983
Contig12759	AT1G30690.1	-4.42641	0		AT2G37560.1	-4.307	0		AT1G29930.1	-2.70815	-3.55487
Contig4169	AT1G35420.3	-2.79664	0		AT3G23730.1	-3.73048	0		AT4G19170.1	-3.26792	-4.40041
Contig12541	AT1G50010.1	-2.82984	0		AT4G10570.1	-4.57906	0		AT1G20030.1	-3.20152	-3.33471
Contig2874	AT1G56300.1	-2.82064	0		AT4G39200.2	-3.77335	0		AT2G34420.1	-3.11344	-3.5326
comp25101_c0_seq1	AT1G67090.1	-3.55648	0		AT5G05580.1	-3.56319	0		AT5G43180.1	-2.84913	-3.2002
Mcr015616.002	AT1G67580.2	-10.5768	0		AT5G23250.1	-9.60983	0		AT1G71000.1	-3.35989	-3.45954
Contig31	AT1G68050.1	-2.98221	0		AT5G41880.1	-3.65831	0		AT1G29930.1	-2.36477	-4.13301
comp24804_c0_seq1	AT1G68825.2	-3.16895	0		AT4G08685.1	12.3803	9.22439		AT1G55740.1	-3.36577	-4.56632
Mcr009671.000	AT1G69010.1	-4.74063	0		AT4G12110.1	4.96974	7.24624		AT3G02750.2	-9.0869	-6.33901
Contig11994	AT1G69830.1	-3.0681	0		AT4G02440.1	5.48541	4.7054		AT3G04610.4	-7.39604	-7.4155
Contig21441	AT1G71000.1	-4.84382	0		AT3G27090.3	9.87725	7.19733		AT3G08960.3	-8.71793	-6.84426
comp25464_c0_seq1	AT1G71695.1	-3.58211	0		AT1G02850.2	7.92193	7.59522		AT3G11820.1	-2.3873	-4.8766
Contig9983	AT1G73600.1	-2.36754	0		AT5G09920.1	5.56895	8.2214		AT2G28840.1	-2.73697	0
Mcr016817.006	AT1G75780.1	-2.91903	0		AT5G42520.1	6.62444	8.39784		AT1G75780.1	-3.30484	0
Contig20312	AT1G77060.1	-3.96636	0		AT5G47060.2	5.73816	6.87173		AT5G39150.1	-3.33479	0
Contig2140	AT1G78290.3	-8.9658	0		AT5G50260.1	9.3681	-4.65109		AT2G34430.1	-3.54858	0
Contig18366	AT1G79340.1	-4.13478	0		AT5G55290.3	6.94268	-7.15388		AT1G02850.1	-3.47861	0
Contig4944	AT2G10940.2	-2.69881	0		ATCG00430.1	4.67475	0		AT1G22770.1	-3.35154	0
Contig12655	AT2G17800.2	-11.5555	0		AT1G67580.2	3.65152	0		AT2G34430.1	-3.75269	0
TC6352	AT2G21660.2	-3.43441	0		AT1G42430.1	3.76274	0		AT2G36870.1	-3.52135	0
BE036862	AT2G26910.1	-2.66658	0		AT2G06025.6	3.43554	0		AT3G02780.1	-3.45373	0
Contig15517	AT2G28760.4	-9.68116	0		AT4G27745.4	10.7724	0		AT3G12120.2	-3.87741	0
Contig17887	AT2G28840.1	-2.84571	0		AT4G21585.4	10.1989	0		AT3G29360.2	-3.7507	0
Contig4794	AT2G29670.2	-2.87424	0		AT1G54100.1	3.29673	0		AT3G45970.2	-2.97253	0
Contig8970	AT2G34420.1	-3.49322	0		AT2G21860.1	3.26275	0		AT4G35900.1	-4.89803	0
TC5611	AT2G34430.1	-4.28598	0		AT2G34740.1	3.44168	0		AT5G55560.1	-3.53097	0
Mcr003245.000	AT2G34480.1	-9.54545	0		AT4G14690.1	4.2039	0		AT1G01050.1	-2.4985	0
Contig17216	AT2G36870.1	-4.43859	0		ATCG00580.1	6.96799	0		AT1G73600.1	-3.27829	0
Contig9725	AT2G37220.1	-2.83807	0		AT1G11840.6	10.4319	0		AT2G21660.2	-2.46328	0
Contig5794	AT2G38905.1	-2.88526	0		AT1G48100.1	5.00921	0		AT2G40080.1	-3.53182	0
Contig30	AT2G40080.1	-3.8767	0		AT1G75750.1	6.18888	0		AT3G05030.4	-2.63539	0
Contig2025	AT2G46500.2	-2.31419	0		AT1G78510.2	9.73185	0		AT3G08590.2	-2.51343	0
Mcr014933.003	AT3G02230.1	-2.95534	0		AT1G80160.3	4.79778	0		AT4G12490.1	-2.60662	0
Mcr014933.005	AT3G02230.1	-11.2908	0		AT2G28760.4	9.55178	0		AT4G22580.1	-2.61262	0
Contig2040	AT3G02780.1	-8.30579	0		AT2G35370.1	10.4479	0		AT5G03720.2	-2.90628	0
Contig13171	AT3G05030.4	-2.52868	0		AT2G37560.1	3.67681	0		AT5G07990.1	-2.99124	0
Contig20477	AT3G08590.2	-4.43333	0		AT3G01780.1	5.17911	0		AT5G12250.1	-9.57095	0
Contig6371	AT3G12120.2	-3.86359	0		AT3G26020.2	9.2534	0		AT5G13930.1	-2.93296	0
Contig12594	AT3G13224.1	-3.01387	0		AT4G10570.1	9.93599	0		AT5G25390.2	-2.52469	0
Contig10597	AT3G16240.1	-2.78681	0		AT4G31580.2	5.08677	0		AT5G51950.1	-2.91623	0
Contig4839	AT3G18370.1	-3.39746	0		AT5G22380.1	3.36763	0		AT5G40780.1	-6.46473	0
Mcr012067.000	AT3G19840.1	-2.36303	0		ATCG00740.1	10.4481	0		AT1G11840.6	-4.50998	0
Contig21088	AT3G22530.1	-2.50265	0		AT2G28840.1	0	5.06871		AT2G07706.1	-2.676	0
Contig19213	AT3G29360.2	-3.95092	0		AT2G44050.1	0	8.20278		AT3G49910.1	-3.80846	0
Contig17382	AT3G45970.2	-3.05143	0		AT4G32640.1	0	7.74882		AT3G26618.1	-2.8458	0
Contig6572	AT3G47650.1	-3.01138	0		AT1G05000.2	0	3.97896		AT2G06025.6	-3.62242	0
Mcr013171.004	AT3G52990.1	-10.2755	0		AT5G04060.1	0	3.89622		AT5G56750.2	-3.46016	0
Contig8977	AT3G54890.1	-3.1623	0		AT5G47520.1	0	8.50472		AT1G01250.1	-2.98874	0
Contig12905	AT3G57520.1	-2.54649	0		AT1G08650.1	0	3.806		AT1G01910.2	-8.04265	0
Contig2847	AT3G57680.3	-3.23175	0		AT3G29240.1	0	3.8217		AT1G03440.1	-2.75572	0
comp25377_c0_seq1	AT3G59400.1	-2.46491	0		AT3G54540.2	0	6.08309		AT1G10760.3	-2.52512	0
comp29223_c0_seq1	AT4G00165.2	-2.9147	0		AT4G31330.1	0	3.7677		AT1G12240.1	-3.63241	0
Contig6426	AT4G09040.1	-2.58389	0		AT5G40780.1	0	7.59751		AT1G14520.2	-2.99795	0
comp17188_c0_seq1	AT4G12490.1	-4.71553	0		AT2G46800.1	0	8.2551		AT1G19940.2	-2.65918	0
Mcr003903.000	AT4G13850.4	-2.93981	0		AT1G13750.1	0	8.24295		AT1G24020.2	-2.64384	0
Mcr002845.001	AT4G14270.2	-3.12735	0		AT1G14650.2	0	4.36492		AT1G24020.2	-2.55063	0
BG269703	AT4G14320.1	-4.02566	0		AT1G21740.1	0	7.4256		AT1G26850.2	-2.73931	0
comp24658_c0_seq1	AT4G19170.1	-3.13371	0		AT1G31930.6	0	7.90251		AT1G45145.1	-2.30113	0
Contig10007	AT4G22580.1	-2.78253	0		AT1G61150.11	0	7.8928		AT1G54730.2	-2.4399	0
comp18642_c0_seq1	AT4G24740.9	-2.50922	0		AT2G36530.1	0	4.3926		AT1G58360.1	-2.8853	0
Mcr009714.002	AT4G27745.4	-2.78129	0		AT2G39760.1	0	5.11132		AT1G70670.1	-8.49832	0
Contig3587	AT4G28190.1	-2.54504	0		AT3G13340.1	0	8.20786		AT1G75900.1	-2.46059	0
Contig11908	AT4G29510.1	-2.54984	0		AT3G25570.1	0	8.36941		AT2G02800.1	-4.01561	0
Contig2524	AT4G32480.1	-3.05948	0		AT3G53110.1	0	7.35002		AT2G16250.1	-2.80691	0
Contig13601	AT4G35090.1	-3.20733	0		AT4G16380.3	0	10.284		AT2G16595.1	-8.0228	0
Contig12130	AT4G35900.1	-4.4539	0		AT4G24440.2	0	5.2733		AT2G23790.1	-2.5405	0
Contig8957	AT4G38970.1	-2.41513	0		AT5G12230.1	0	7.30925		AT2G26040.1	-2.25947	0
Contig8588	AT5G03720.2	-2.59463	0		AT5G12250.1	0	11.3602		AT2G42570.1	-2.62926	0
Contig5024	AT5G04520.1	-2.70706	0		AT5G19900.5	0	7.32513		AT2G46210.1	-3.89057	0
Contig10648	AT5G07990.1	-2.89902	0		AT5G20490.2	0	3.89494		AT3G02040.1	-6.71973	0
Contig17468	AT5G12170.2	-5.78846	0		AT5G35160.4	0	8.57476		AT3G02230.1	-2.63944	0
Mcr016817.009	AT5G12250.1	-4.57714	0		AT5G56010.1	0	3.8169		AT3G04480.1	-3.80164	0
Mcr016817.012	AT5G12250.1	-3.62206	0		AT5G58040.2	0	7.17528		AT3G07990.1	-2.51254	0
Mcr004828.000	AT5G13470.1	-4.68349	0		AT5G60580.3	0	9.0005		AT3G10185.1	-2.33348	0
Contig13877	AT5G13930.1	-4.03193	0		ATCG01155.1	0	7.80145		AT3G14200.1	-8.68637	0
Contig8913	AT5G14450.1	-2.50036	0		AT5G25090.1	0	-4.89929		AT3G23150.1	-2.41866	0
Mcr016258.029	AT5G15780.1	-9.21723	0		AT5G40780.1	0	-8.27702		AT3G23150.1	-2.70289	0
comp19321_c0_seq1	AT5G20630.1	-3.24822	0		AT5G51550.1	0	-3.91817		AT3G26020.2	-7.03561	0
Contig8861	AT5G20630.1	-3.15433	0		AT4G16830.1	0	-8.71981		AT3G28860.1	-2.89028	0
Contig6693	AT5G23240.1	-4.31165	0		AT1G29930.1	0	-5.09053		AT3G43190.2	-3.05001	0
Mcr014301.005	AT5G24310.1	-2.67287	0		AT1G55740.1	0	-3.90484		AT3G48260.1	-3.21905	0
Mcr015042.001	AT5G25090.1	-4.78532	0		AT1G11840.6	0	-3.8951		AT3G48990.1	-2.59499	0
Contig1006	AT5G25390.2	-2.99239	0		AT2G07706.1	0	-4.85683		AT3G59140.1	-2.40643	0
Contig18633	AT5G35700.1	-2.66599	0		AT3G49910.1	0	-7.11463		AT3G61580.1	-2.43213	0
L10215.1	AT5G38410.3	-2.48615	0		AT3G23610.2	0	-3.71451		AT3G62830.2	-2.38678	0
Contig6328	AT5G39150.1	-2.70695	0		AT4G23420.1	0	-9.20591		AT4G00710.2	-2.63628	0
Contig13158	AT5G40780.1	-10.3563	0		AT4G35140.1	0	-7.63641		AT4G12230.1	-3.9091	0
Contig10889	AT5G43180.1	-3.60054	0		AT5G42520.1	0	-7.21103		AT4G16370.1	-2.90303	0
comp6455_c0_seq1	AT5G45275.1	-2.379	0		AT1G15380.2	0	-7.82735		AT4G16480.1	-2.28285	0
comp20191_c0_seq2	AT5G45550.1	-2.69094	0		AT1G20300.1	0	-4.96334		AT4G26270.1	-2.78431	0
Contig2591	AT5G51400.1	-9.20757	0		AT1G74670.1	0	-5.26842		AT4G28780.1	-2.69138	0
comp12651_c0_seq1	AT5G51550.1	-3.53642	0		AT1G76200.1	0	-4.65756		AT4G29240.1	-2.86426	0
TC6863	AT5G51950.1	-2.44823	0		AT1G78510.2	0	-7.50382		AT4G31990.1	-2.56081	0
Contig12645	AT5G55560.1	-3.6014	0		AT2G20020.1	0	-4.24679		AT4G34640.1	-2.95479	0
BE037439	AT5G56000.1	-5.8838	0		AT2G20780.1	0	-4.81659		AT4G35730.1	-3.48639	0
comp30235_c0_seq1	AT5G56320.2	-4.67081	0		AT2G21210.1	0	-4.941		AT4G36980.2	-3.83524	0
TC6763	AT5G61410.1	-3.71897	0		AT2G46500.2	0	-5.51356		AT5G23810.1	-2.32802	0
Mcr008790.001	AT5G63120.5	-5.03188	0		AT3G02090.1	0	-7.47414		AT5G48230.2	-2.39256	0
Contig9543	AT5G63420.1	-3.5142	0		AT3G22850.1	0	-4.11474		AT5G51950.3	-3.08252	0
Contig7546	AT5G64620.1	-3.57013	0		AT3G56070.2	0	-4.81863		AT1G08650.1	0	5.44308
Mcr016636.013	AT5G65360.1	-3.47856	0		AT4G10340.1	0	-4.54488		AT3G29240.1	0	3.35832
Contig11339	AT5G67400.1	-2.68422	0		AT4G15440.1	0	-4.24069		AT3G54540.2	0	9.26751
comp13541_c0_seq1	ATCG00640.1	-2.729	0		AT4G21585.4	0	-4.26869		AT4G31330.1	0	3.49471
AW266159	AT1G75750.1	5.78324	7.38766		AT4G24440.2	0	-7.18281		AT5G55290.3	0	8.88993
Mcr012190.001	AT4G08685.1	13.4683	10.0519		AT4G35090.1	0	-4.66935		AT1G28060.3	0	6.9403
Mcr017129.014	AT1G12110.1	2.80084	-2.56711		AT5G05010.2	0	-7.89639		AT1G32750.1	0	8.44222
Contig14194	AT4G12110.1	2.81278	-4.01931		AT5G06390.1	0	-4.21178		AT1G54870.2	0	7.37388
Contig15615	AT4G15802.1	9.74291	-9.00104		AT5G07100.1	0	-9.80246		AT1G69450.1	0	7.28492
comp24659_c0_seq1	AT1G01170.1	3.03291	0		AT5G62640.2	0	-7.07059		AT1G69800.1	0	5.15462
Mcr015023.005	AT1G01490.4	2.85916	0						AT1G79840.1	0	4.60413
Contig20884	AT1G03090.2	3.03946	0						AT2G20680.1	0	7.20446
Mcr002959.001	AT1G05850.2	11.2414	0						AT2G28630.2	0	3.73039
Mcr005281.001	AT1G06890.4	3.07573	0						AT2G30360.1	0	4.34163
Contig10274	AT1G11580.1	3.16565	0						AT2G42690.1	0	4.4888
Mcr014544.014	AT1G13740.1	8.51031	0						AT3G01140.2	0	3.60053
comp8484_c0_seq1	AT1G26220.1	2.65684	0						AT3G04240.1	0	5.25306
Mcr017120.012	AT1G28040.1	3.1022	0						AT3G07250.4	0	3.09828
Contig13014	AT1G42430.1	3.17176	0						AT3G56820.1	0	4.61489
comp5251_c0_seq2	AT1G51200.2	2.83867	0						AT4G21110.2	0	4.30135
Contig11927	AT1G54050.2	3.18004	0						AT4G22990.1	0	4.71466
Mcr016135.007	AT1G71190.2	9.17307	0						AT4G35300.10	0	5.08419
Contig11680	AT1G71691.2	3.05991	0						AT5G03860.1	0	3.14463
Contig20843	AT2G03390.3	4.35925	0						AT5G20510.1	0	3.24914
Contig17586	AT2G06025.6	3.3526	0						AT5G21170.1	0	7.09498
Mcr016884.073	AT2G14960.1	3.48714	0						AT5G24270.1	0	4.02801
Contig12080	AT2G21520.1	2.81759	0						AT5G38470.1	0	3.28319
Contig15931	AT2G25220.1	8.54014	0						AT5G54130.2	0	4.39365
Mcr014579.012	AT2G25620.1	9.13851	0						AT5G60580.3	0	4.53571
comp5247_c0_seq2	AT2G27730.4	3.49087	0						AT4G27450.1	0	-4.12734
Contig21466	AT2G34640.1	2.61548	0						AT5G25090.1	0	-3.75894
Mcr015370.032	AT2G35840.3	3.24179	0						AT1G14520.4	0	-3.23427
Contig15824	AT2G41705.2	4.67091	0						AT4G02940.1	0	-9.76823
Contig773	AT2G44050.1	2.69603	0						AT4G14320.1	0	-4.29723
TC6275	AT2G47180.1	2.57494	0						AT5G45550.1	0	-7.62812
Contig9244	AT3G12580.1	2.78601	0						AT1G56300.1	0	-3.00032
Contig14004	AT3G22840.1	3.03888	0						AT2G38905.1	0	-3.24662
Contig3690	AT3G45900.1	2.57799	0						AT3G54890.1	0	-3.40397
Mcr015834.018	AT3G47780.1	8.83016	0						AT4G13850.4	0	-9.96197
Mcr014729.002	AT4G05320.7	6.31696	0						AT5G20630.1	0	-3.14065
comp15939_c0_seq1	AT4G11280.1	2.93662	0						AT4G32640.1	0	-7.98661
TC6307	AT4G14690.1	5.58893	0						AT4G01070.1	0	-3.7174
TC6308	AT4G14690.1	8.61199	0						AT1G61820.3	0	-8.94022
Mcr012024.000	AT4G16830.1	10.7589	0						AT1G68010.1	0	-8.33951
Contig8978	AT4G27670.1	2.65181	0						AT1G02520.3	0	-5.26246
Mcr009714.001	AT4G27745.4	3.77393	0						AT1G08110.2	0	-8.12744
Contig5929	AT4G30210.3	3.14024	0						AT1G14520.2	0	-3.90691
Mcr012699.002	AT4G33150.4	9.24396	0						AT1G22800.1	0	-7.3552
Mcr013239.002	AT4G36480.2	2.76405	0						AT1G61800.1	0	-5.46012
Mcr015608.007	AT5G02080.6	10.4195	0						AT1G61800.1	0	-3.86966
Mcr002150.001	AT5G13180.1	9.93853	0						AT1G67290.1	0	-7.53605
comp16259_c0_seq3	AT5G13470.1	9.01368	0						AT1G78680.1	0	-4.18127
Contig18993	AT5G15780.1	3.36358	0						AT2G01320.4	0	-7.67165
Contig5716	AT5G19600.1	2.71012	0						AT2G15890.2	0	-2.94508
TC7474	AT5G19600.1	2.90748	0						AT2G20680.1	0	-3.90633
comp13933_c0_seq1	AT5G19820.1	3.79283	0						AT2G30600.2	0	-3.99665
Mcr015524.017	AT5G41470.1	2.74156	0						AT3G07490.1	0	-7.36492
Mcr015830.018	AT5G47760.1	2.92762	0						AT3G15010.2	0	-4.29852
Contig4739	AT5G50180.1	8.1893	0						AT3G26600.1	0	-3.55443
comp13359_c0_seq1	AT5G50260.1	9.95425	0						AT3G60245.1	0	-12.7896
Mcr014210.002	AT5G59970.2	13.333	0						AT4G15210.1	0	-4.38624
Mcr016074.006	AT1G01630.1	0	7.25537						AT4G27450.1	0	-4.38885
Mcr002896.001	AT1G09870.1	0	5.25682						AT4G31750.3	0	-7.35977
Contig4321	AT1G13410.1	0	6.97455						AT4G34700.1	0	-8.55204
Mcr005394.001	AT1G19920.1	0	5.34204						AT4G35100.2	0	-3.6627
Contig14265	AT1G20960.2	0	7.57709						AT4G35785.3	0	-4.11785
Mcr016358.000	AT1G23800.1	0	4.70733						AT5G18170.1	0	-7.59744
comp14544_c0_seq1	AT1G28060.3	0	6.9789						AT5G26742.1	0	-2.991
Mcr010497.000	AT1G32580.1	0	4.25343						AT5G38760.1	0	-4.54909
Mcr014876.006	AT1G32750.1	0	8.81188						AT5G62300.2	0	-10.0769
Mcr013261.003	AT1G51200.2	0	9.49648
Mcr015172.004	AT1G60710.1	0	4.0203
Mcr002338.001	AT1G61820.3	0	6.99106
Contig17329	AT1G65590.1	0	7.26671
Mcr016082.036	AT1G65870.1	0	8.36374
CA840340	AT1G68010.1	0	8.44462
Mcr013536.005	AT1G70300.1	0	7.99364
Contig850	AT1G76660.1	0	8.63493
Contig5234	AT1G78070.3	0	7.75255
Contig17587	AT2G06025.6	0	9.32259
Contig9772	AT2G06050.1	0	7.28846
Mcr016884.077	AT2G23170.1	0	7.09542
Mcr003756.000	AT2G28790.2	0	4.67584
comp6458_c0_seq2	AT2G40650.1	0	7.07865
Mcr014336.000	AT2G44340.1	0	4.04841
Mcr008461.002	AT2G46800.1	0	7.67625
Mcr016258.030	AT2G47070.2	0	8.14518
Contig20614	AT3G03480.1	0	4.43075
Contig5571	AT3G09220.1	0	3.4922
Mcr016960.003	AT3G13920.1	0	8.49613
Contig17976	AT3G14420.2	0	7.15409
Mcr014620.017	AT3G18280.1	0	4.4098
Mcr017120.053	AT3G23610.2	0	6.04137
Contig8901	AT3G25110.1	0	3.58261
Mcr014930.004	AT3G27090.3	0	7.04449
Mcr015371.007	AT3G44680.1	0	6.9789
comp22105_c0_seq2	AT3G49601.1	0	9.04077
Contig16667	AT3G50050.1	0	4.82096
Contig14546	AT3G52660.3	0	7.59471
Mcr013171.006	AT3G52990.2	0	8.70063
Mcr015741.002	AT3G59660.1	0	7.73241
Mcr014135.005	AT3G59910.1	0	7.99292
Contig10740	AT3G61590.3	0	4.8258
Contig18066	AT4G14690.1	0	7.3832
Mcr005791.002	AT4G17085.1	0	7.88703
Mcr013104.000	AT4G21110.2	0	4.97551
Mcr014491.008	AT4G22990.1	0	7.85824
Mcr014598.004	AT4G23420.1	0	9.94847
Mcr014598.001	AT4G23420.5	0	9.56611
Mcr012474.005	AT4G25500.6	0	8.20503
Mcr012406.000	AT4G28650.1	0	5.23165
Contig17475	AT4G28880.4	0	7.90595
Mcr017208.000	AT4G28940.2	0	4.2322
Contig17219	AT4G30310.2	0	7.24793
Mcr011400.004	AT4G34050.1	0	4.06619
comp17362_c0_seq2	AT4G35140.1	0	7.17941
comp24307_c0_seq219	AT4G36350.1	0	5.64751
Mcr003978.000	AT5G02560.1	0	11.2848
comp6588_c0_seq1	AT5G04760.1	0	3.78948
comp21163_c1_seq3	AT5G06530.2	0	4.25459
Contig20474	AT5G16270.1	0	5.69051
Contig15477	AT5G42870.1	0	4.44934
Contig13772	AT5G47650.4	0	7.13219
Mcr012676.000	AT5G51410.5	0	7.8218
comp12721_c0_seq2	AT5G51870.2	0	4.24298
Mcr012234.003	AT5G53080.1	0	7.42699
Contig658	AT5G53330.1	0	7.33861
Mcr013377.000	AT5G53890.1	0	6.99132
LC032357.1	AT5G54800.1	0	4.23341
Mcr015370.047	AT5G55530.3	0	7.40876
Contig12969	AT5G56750.2	0	7.3625
Contig17154	AT5G66560.1	0	4.21471
Mcr013674.006	AT5G67290.1	0	7.2914
Mcr017058.002	AT1G07790.1	0	-9.91071
Mcr012421.005	AT1G20960.2	0	-6.6962
Mcr007722.000	AT1G53580.1	0	-4.53016
Mcr014620.048	AT1G66550.2	0	-7.77003
comp21839_c0_seq2	AT1G67580.2	0	-8.25731
Mcr002478.001	AT1G76660.1	0	-3.80858
comp6737_c0_seq1	AT2G27510.1	0	-3.53744
Mcr014128.009	AT2G33990.1	0	-8.96185
comp17519_c0_seq2	AT2G46800.1	0	-7.81634
Contig20126	AT3G13920.1	0	-8.30678
Mcr017120.052	AT3G23610.2	0	-8.29221
Contig9042	AT4G02440.1	0	-3.46723
Mcr010776.002	AT4G10100.2	0	-7.98403
comp6744_c0_seq1	AT4G31990.1	0	-4.37317
Contig15643	AT4G32420.6	0	-8.93938
comp28674_c0_seq1	AT4G34800.1	0	-4.19864
Contig20069	AT5G14740.9	0	-9.31328
Contig19811	AT5G23860.2	0	-3.59462
Contig12513	AT5G42520.1	0	-7.98976
Contig20769	AT5G47830.1	0	-7.57861
Contig3751	ATCG00280.1	0	-3.96567
BM658000	ATCG00580.1	0	-4.60234
Contig19560	ATCG01135.1	0	-5.1223
