## Supplemental Table S2 for "Molecular changes in *Mesembryanthemum crystallinum* guard cells underlying the C_3_ to CAM transition"

### Sheet: raw data
Table S2. Expression analysis of CAM-related, circadian-related and guard cell signaling related genes using real-time RT-PCR
	Gene name	Real-time PCR results (Relative expression level to PIP;1.2)
		Day 5				Day 6				Day 7
		Control		Salt		Control		Salt		Control		Salt
		2am	4am	2am	4am	2am	4am	2am	4am	2am	4am	2am	4am
1	PPCK	491.342	407.012	448.754	596.932	334.917	780.784	593.412	3230.57	495.831	970.866	5872.84	31340.2
2	PEPC	830.498	522.386	926.651	513.394	676.406	532.071	1450.7	2271.66	592.85	592.143	24542	29912.8
3	GTF1	430.138	269.971	360.767	279.91	248.391	293.777	595.871	489.828	381.662	381.03	1235.68	1158.57
4	PGK3	4149.89	4360.85	3562.14	3336.88	3964.86	3312.12	4816.79	2747.65	4621.95	4258.79	2719.9	1613.9
5	Germin3	7790.79	4013.2	2520.03	3010.58	5101.7	2778.22	3174.84	1061.57	3593.23	2620.97	823.593	117.662
6	RbcS6	9514.73	4989.34	3839.47	2930.26	4689.73	2894.51	5285.34	1984.31	4509.1	3277.03	2614.8	577.931
7	STP1	962.854	615.695	961.388	553.891	1103.46	1480.48	1068.32	1292.96	2110.65	3981.2	2778.58	2918.31
8	CYS	43.4568	100.122	509.419	201.61	33.2141	86.4533	965.175	1547.4	57.7514	79.3266	8209.78	8869.96
9	MDH	2382.58	1307.59	1546.02	1025.53	1661.99	1224.85	2173.84	1539.7	1960.84	1536.17	5929.08	6428.41
10	IPGAM1	612.07	371.528	453.59	332.311	273.093	442.231	543.968	621.963	564.635	454.3	1496.48	1133.28
11	ME	22648.7	12388.1	16055	12006.3	14122.2	13610.3	19043.2	14172.5	18338.2	17351	22408.8	14188
12	ALMT1	156.675	75.2458	35.8201	46.2593	81.7072	74.8997	66.7182	31.5366	135.55	82.4807	37.3419	25.1857
13	CAB3	90.8124	51.9277	55.2052	45.997	66.3576	66.5483	62.6311	87.5075	78.505	85.2382	83.9261	36.875
14	CCA1	1146.43	2316.4	792.115	2716.18	595.259	2798.88	779.523	3890.34	1079.92	3558.32	1618.66	7141.13
15	PIF3	52.865	29.6543	32.631	34.2567	48.7185	46.4996	28.1077	28.5553	58.9011	48.5391	28.1272	45.251
16	TOC1	59.0567	27.8792	29.9065	22.1479	34.5965	29.9864	42.9538	23.1747	53.1655	36.1867	39.9116	19.6615
17	CRY2	384.8	182.029	140.059	123.326	202.375	188.655	179.91	129.803	276.081	164.769	183.258	109.149
18	CRY1	1163.31	876.738	642.875	790.814	581.424	1010.14	802.753	936.225	1033.75	1027.34	816.176	930.758
19	ELF3	287.185	180.482	197.749	206.096	196.065	228.516	253.933	203.192	253.909	234.847	250.891	248.883
20	CKB3	71.0367	36.0989	41.323	37.025	38.8538	49.5736	52.2247	44.1305	69.5298	50.4507	71.4023	52.3575
21	ELF4	40.0935	215378	327308	265275	892.563	172071	185481	7.35628	119100	1.15944e+06	5.84329e+06	42206.7
22	OST1	131.038	74.6812	60.4601	62.0558	66.4696	100.244	79.5005	79.8503	109.31	128.445	87.5889	47.0011
23	Snrk2.10	101.648	101.465	99.9423	101.985	98.5766	94.739	100.232	102.042	99.5722	99.8108	88.6815	94.3842
24	ABI1	66.2441	41.0214	105.842	52.6781	32.5218	47.3424	184.052	171.16	66.873	66.8752	556.269	352.394
25	RCAR3	1321.25	902.704	885.066	952.813	913.102	1000.47	1289.39	913.285	1265.86	1428.9	989.826	726.66
26	CLC_c	99.8846	100	97.5192	101.985	97.9452	94.739	100.232	101.051	100.261	99.8108	88.6815	94.3842
27	ACA2	79.15	38.0318	45.8327	36.9982	49.8846	45.1262	57.1863	45.0826	59.1726	51.0658	46.9506	27.3493
28	PIP1;2
genes in black font are for CAM-related genes
genes in red are for circadian clock-related genes
genes in blue are for stomata-specific genes
PIP1;2 was used as internal standard gene
cells with "gray" color: significantly different between control and salt at 2am
cells with "green" color: significantly different between control and salt at 4am

### Sheet: fold change (salt vs control)
Table S2. Expression analysis of CAM-related, circadian-related and guard cell signaling related genes using real-time RT-PCR
	Gene name	Real-time PCR results (AFU, arbitrary fluorescence unit)
		Day 5		Day 6		Day 7
		Salt/Control		Salt/Control		Salt/Control
		2am	4am	2am	4am	2am	4am
1	PPCK	0.913322	1.46662	1.77182	4.1376	11.8444	32.2807
2	PEPC	1.11578	0.982786	2.14472	4.26946	41.3967	50.5162
3	GTF1-F	0.838724	1.03681	2.39893	1.66734	3.23762	3.04064
4	PGK3-F	0.85837	0.76519	1.21487	0.829573	0.588476	0.378957
5	Germin3.F	0.323463	0.75017	0.622309	0.382106	0.229207	0.0448927
6	RbcS6.F	0.403529	0.587305	1.127	0.685544	0.579895	0.176358
7	STP1.F	0.998477	0.899618	0.968153	0.873339	1.31646	0.733023
8	CYS.F	11.7224	2.01365	29.0592	17.8987	142.157	111.816
9	MDH.F	0.648885	0.784286	1.30798	1.25705	3.02375	4.1847
10	IPGAM1.F	0.741075	0.894444	1.99188	1.40642	2.65035	2.49456
11	ME.F	0.708872	0.969183	1.34845	1.04131	1.22197	0.817702
12	ALMT1-F	0.228627	0.614776	0.816552	0.421051	0.275484	0.305353
13	CAB3-F	0.607903	0.885788	0.943842	1.31495	1.06905	0.432612
14	CCA1-F	0.690942	1.17259	1.30955	1.38996	1.49888	2.00688
15	PIF3.F	0.617251	1.1552	0.57694	0.614098	0.477532	0.93226
16	TOC1.F	0.506403	0.794424	1.24156	0.772841	0.750704	0.543335
17	CRY2.F	0.363979	0.677506	0.888992	0.688043	0.663782	0.66244
18	CRY1.F	0.552626	0.901996	1.38067	0.92683	0.789531	0.905993
19	ELF3.F	0.688578	1.14192	1.29515	0.889182	0.988114	1.05977
20	CKB3	0.581714	1.02565	1.34414	0.890201	1.02693	1.0378
21	ELF4.F	8163.62	1.23167	207.807	4.27514e-05	49.0622	0.0364027
22	OST1F	0.461392	0.830942	1.19604	0.796556	0.801287	0.365923
23	Snrk2.10F	0.983221	1.00512	1.01679	1.07709	0.890625	0.945631
24	ABI1F	1.59776	1.28416	5.65936	3.61537	8.31829	5.26943
25	RCAR3F	0.669872	1.05551	1.41209	0.912852	0.78194	0.508547
26	CLC_cF	0.976318	1.01985	1.02334	1.06662	0.88451	0.945631
27	ACA2F	0.579062	0.972822	1.14637	0.999035	0.793451	0.535571
primers in black font are for CAM-related genes
primers in red are for circadian clock-related genes
primers in blue are for stomata-specific genes
PIP1;2 was used as internal standard gene
cells with "gray" color: significantly different between control and salt at 2am
cells with "green" color: significantly different between control and salt at 4am
