## Supplemental Table S4 for "Molecular changes in *Mesembryanthemum crystallinum* guard cells underlying the C_3_ to CAM transition"

### Sheet: 495 differential transcripts
Table S4. Functional categorization of 495 transcripts significantly differentially expressed in guard cells in response to salt stress. Significantly change is expressed as a Log 2 value of fold change of salt/control samples.
geneID	AGI number	Annotation	Significantly change	High/low time	Specific genes	Cluster	Guard cell gene reference	Salt stress_gene_reference
Mcr003484.001	AT5G58620.1	zinc finger (CCCH-type) family protein	up	Day 7 & Night 7	TF	2	Bates et al 2012	Geng et al. 2013
Contig3863	AT5G58250.1	YCF54, putative	up	Night 5		5	Bates et al 2012	Geng et al. 2013
Contig13773	AT5G47650.4	nudix hydrolase homolog 2	down	Night 5		4	Bates et al 2012; Wang et al. 2011; Zhao et al 2008	Geng et al. 2013
Contig5865	AT5G47060.2	hypothetical protein (DUF581)	up	Night 5		5	Bates et al 2012	Geng et al. 2013
Mcr017772.000	AT5G38700.1	cotton fibre protein	down	Day 6		6		Geng et al. 2013
Contig2948	AT5G21170.1	5'-AMP-activated protein kinase beta-2 subunit protein	up	Night 5		5	Bates et al 2012	Geng et al. 2013
Mcr011672.003	AT5G19900.5	PRLI-interacting factor, putative	up	Night 5 & 6 & 7		11	Bates et al 2012	Geng et al. 2013
BF480404	AT5G15350.1	early nodulin-like protein 17	down	Night 5		4	Bates et al 2012; Leonhardt et al 2004; Wang et al 2011; Zhao et al 2008	Geng et al. 2013
Contig3449	AT4G32060.1	calcium-binding EF hand family protein	down	Day 5 & Night 5		3	Bates et al 2012	Geng et al. 2013
TC6265	AT4G10340.1	light harvesting complex of photosystem II 5	up	Day 6		8	Bates et al 2012; Leonhardt et al 2004; Zhao et al. 2008	Geng et al. 2013
Contig16450	AT4G02940.1	oxidoreductase, 2OG-Fe(II) oxygenase family protein	up	Day 7 & Night 5		5	Bates et al 2012	Geng et al. 2013
Contig16273	AT3G23410.1	fatty alcohol oxidase 3	up/down	Night 6 & 7		11	Bates et al 2012; Wang et al. 2011; Zhao et al 2008	Geng et al. 2013
comp24659_c0_seq1	AT1G01170.1	ozone-responsive stress-like protein (DUF1138)	down	Day 6 & 7 & Night 5 & 6 & 7		6	Bates et al 2012	Geng et al. 2013
comp14048_c0_seq1	AT2G42280.1	basic helix-loop-helix (bHLH) DNA-binding superfamily	down	Day 6	TF	6	Bates et al 2012; Leonhardt et al 2004; Wang et al 2011	Geng et al. 2013
Mcr010456.002	AT2G42280.1	basic helix-loop-helix (bHLH) DNA-binding superfamily protein	down	Night 5	TF	4	Bates et al 2012; Leonhardt et al 2004; Wang et al 2011	Geng et al. 2013
Mcr013739.006	AT2G40110.1	Yippee family putative zinc-binding protein	down	Night 5		4	Bates et al 2012; Leonhardt et al 2004	Geng et al. 2013
Contig16446	AT2G37650.2	GRAS family transcription factor	down	Night 5	TF	4		Geng et al. 2013
Mcr014128.009	AT2G33990.1	IQ-domain 9	up	Day 5		1	Bates et al 2012	Geng et al. 2013
Mcr015592.015	AT2G30600.6	BTB/POZ domain-containing protein	up	Day 5		1	Bates et al 2012; Wang et al. 2011	Geng et al. 2013
Contig7764	AT1G78510.2	solanesyl diphosphate synthase 1	down	Day 6		6	Bates et al 2012	Geng et al. 2013
Mcr015172.004	AT1G60710.1	NAD(P)-linked oxidoreductase superfamily protein	down	Day 5		3	Bates et al 2012	Geng et al. 2013
Contig6058	AT1G55760.1	BTB/POZ domain-containing protein	up	Night 7		10	Bates et al 2012	Geng et al. 2013
Contig20371	AT1G18650.2	plasmodesmata callose-binding protein 3	up/down	Night 5 & Day 5		3	Bates et al 2012	Geng et al. 2013
Mcr015610.002	AT1G08040.4	trimethylguanosine synthase (DUF707)	down	Day 5		3	Bates et al 2012; Wang et al. 2011	Geng et al. 2013
Contig6207	AT1G05450.2	Bifunctional inhibitor/lipid-transfer protein/seed storage 2S albumin superfamily protein	up	Day 7		2		Geng et al. 2013
Contig20884	AT1G03090.2	methylcrotonyl-CoA carboxylase alpha chain, mitochondrial / 3-methylcrotonyl-CoA carboxylase 1 (MCCA)	down	Night 5		4	Bates et al 2012; Zhao et al 2008	Geng et al. 2013
Mcr016636.013	AT5G65360.1	Histone superfamily protein	up	Night 5		5	Bates et al 2012; Leonhardt et al 2004	Wang et al. 2013
comp13165_c0_seq1	AT5G60910.1	AGAMOUS-like 8	up	Night 7	TF	10	Leonhardt et al 2004	Wang et al. 2013
Contig8956	AT5G59320.1	lipid transfer protein 3	up	Day 7 & Night 7		2	Wang et al 2011	Wang et al. 2013
Contig9123	AT5G59320.1	lipid transfer protein 3	up	Day 7		2	Wang et al 2011	Wang et al. 2013
BE036501	AT5G59310.1	lipid transfer protein 4	down	Night 7		1	Wang et al 2011	Wang et al. 2013
Contig19811	AT5G23860.2	tubulin beta 8	up	Day 5		1	Bates et al 2012; Wang et al. 2011; Zhao et al 2008	Wang et al. 2013
Contig20069	AT5G14740.9	carbonic anhydrase 2	up	Day 5	CAM	1	Bates et al 2012; Zhao et al 2008	Wang et al. 2013
comp19482_c0_seq1	AT5G03860.1	malate synthase	up	Night 5		5		Wang et al. 2013
Contig16433	AT5G01300.1	PEBP (phosphatidylethanolamine-binding protein) family protein	up	Night 7		10	Bates et al 2012; Wang et al. 2011	Wang et al. 2013
Contig12312	AT4G38970.1	fructose-bisphosphate aldolase 2	down	Night 7	CAM	1	Bates et al 2012; Zhao et al 2008	Wang et al. 2013
Contig843	AT4G34950.1	Major facilitator superfamily protein	up	Night 7		10	Bates et al 2012; Zhao et al 2008	Wang et al. 2013
Mcr012699.002	AT4G33150.4	lysine-ketoglutarate reductase/saccharopine dehydrogenase bifunctional enzyme	down	Night 5		4	Bates et al 2012; Zhao et al 2008	Wang et al. 2013
comp23564_c0_seq1	AT4G28780.1	GDSL-like Lipase/Acylhydrolase superfamily protein	down	Day 7		9		Wang et al. 2013
Mcr012406.000	AT4G28650.1	Leucine-rich repeat transmembrane protein kinase family protein	up	Night 5		5	Zhao et al 2008	Wang et al. 2013
comp15216_c0_seq1	AT4G24000.1	cellulose synthase catalytic subunit	up	Day 7		2		Wang et al. 2013
Contig3509	AT4G15210.1	beta-amylase 5	up	Day 7	CAM	2		Wang et al. 2013
Contig21605	AT3G61920.1	UvrABC system protein C, putative	down	Night 5		4		Wang et al. 2013
Contig8794	AT3G54700.2	phosphate transporter 1;7	down	Day 7		9		Wang et al. 2013
Contig9743	AT3G10300.3	Calcium-binding EF-hand family protein	up	Night 5		5	Bates et al 2012	Wang et al. 2013
Contig17069	AT3G04240.1	Tetratricopeptide repeat (TPR)-like superfamily protein	up/down	Night 6 & 7		10	Bates et al 2012	Wang et al. 2013
Mcr014843.005	AT3G03190.1	glutathione S-transferase F11	up	Day 5		1		Wang et al. 2013
Mcr014843.001	AT3G03190.1	glutathione S-transferase F11	down	Day 5		3		Wang et al. 2013
comp5522_c0_seq1	AT2G40490.1	Uroporphyrinogen decarboxylase	down	Day 5		3	Bates et al 2012; Zhao et al 2008	Wang et al. 2013
Mcr010936.001	AT2G40340.6	Integrase-type DNA-binding superfamily protein	up	Night 5	TF	5		Wang et al. 2013
Mcr015370.032	AT2G35840.3	Sucrose-6F-phosphate phosphohydrolase family protein	down	Night 5		4	Bates et al 2012; Zhao et al. 2008	Wang et al. 2013
Contig17887	AT2G28840.1	XB3 ortholog 1 in Arabidopsis thaliana	down	Day 6		6	Bates et al 2012; Leonhardt et al 2004	Wang et al. 2013
Contig14351	AT2G26040.1	PYR1-like 2	down	Day 6		6	Bates et al 2012; Wang et al. 2011; Zhao et al 2008	Wang et al. 2013
Contig16288	AT2G25620.1	DNA-binding protein phosphatase 1	down	Day 6		6	Bates et al 2012; Wang et al. 2011	Wang et al. 2013
Contig5675	AT2G22240.1	myo-inositol-1-phosphate synthase 2	up	Night 7		10	Bates et al 2012; Wang et al. 2011	Wang et al. 2013
Mcr003057.001	AT2G21180.1	transmembrane protein, putative	up	Night 5		5	Bates et al 2012; Wang et al. 2011	Wang et al. 2013
Contig9772	AT2G06050.1	oxophytodienoate-reductase 3	up	Night 5		5	Bates et al 2012; Zhao et al 2008	Wang et al. 2013
Contig2470	AT1G77810.2	Galactosyltransferase family protein	down	Night 5		4	Bates et al 2012	Wang et al. 2013
Contig8391	AT1G77810.1	Galactosyltransferase family protein	up	Night 5		5	Bates et al 2012	Wang et al. 2013
TC4907	AT1G74670.1	Gibberellin-regulated family protein	up	Day 6		8		Wang et al. 2013
Contig1658	AT1G72070.1	Chaperone DnaJ-domain superfamily protein	up	Day 7		2	Bates et al 2012	Wang et al. 2013
CA840340	AT1G68010.1	hydroxypyruvate reductase	down	Day 5 & 6		6	Bates et al 2012; Leonhardt et al 2004; Pandey et al. 2010; Zhao et al. 2008	Wang et al. 2013
comp7463_c0_seq1	AT1G62400.1	Protein kinase superfamily protein	down	Day 6		6	Bates et al 2012; Leonhardt et al 2004	Wang et al. 2013
Mcr016566.112	AT1G62310.1	transcription factor jumonji (jmjC) domain-containing protein	up	Night 5		5	Bates et al 2012	Wang et al. 2013
Mcr015221.006	AT1G54870.2	NAD(P)-binding Rossmann-fold superfamily protein	down	Day 7		9		Wang et al. 2013
comp2552_c0_seq1	AT1G35180.1	TRAM, LAG1 and CLN8 (TLC) lipid-sensing domain containing protein	up	Night 5		5	Bates et al 2012	Wang et al. 2013
Contig5450	AT1G26665.1	Mediator complex, subunit Med10	up	Night 5		5	Bates et al 2012	Wang et al. 2013
Contig6246	AT1G24140.1	Matrixin family protein	up	Day 7 & Night 7		2	Bates et al 2012	Wang et al. 2013
Contig11297	AT1G14520.2	myo-inositol oxygenase 1	up	Day 6		2	Bates et al 2012	Wang et al. 2013
Contig6424	AT1G14280.1	phytochrome kinase substrate 2	up	Night 5		5	Bates et al 2012	Wang et al. 2013
Mcr014544.014	AT1G13740.1	ABI five binding protein 2	down	Night 5		4	Bates et al 2012; Wang et al. 2011	Wang et al. 2013
Mcr014402.002	AT1G11840.6	glyoxalase I homolog	up	Day 7		6	Bates et al 2012; Leonhardt et al 2004; Wang et al. 2011; Zhao et al. 2008	Wang et al. 2013
Contig5856	AT1G08650.1	phosphoenolpyruvate carboxylase kinase 1	up	Night 7	CAM	10		Wang et al. 2013
Mcr017058.002	AT1G07790.1	Histone superfamily protein	down	Night 5		4	Bates et al 2012; Zhao et al 2008	Wang et al. 2013
Contig14576	AT1G02640.1	beta-xylosidase 2	down	Night 7		1		Wang et al. 2013
Contig18819	AT5G58860.1	cytochrome P450, family 86, subfamily A, polypeptide 1	up	Day 7		2		Liu et al 2017; Wang et al. 2013
Mcr010167.001	AT5G40780.1	lysine histidine transporter 1	down	Day 6		6	Bates et al 2012	Liu et al 2017; Wang et al. 2013
Contig13158	AT5G40780.1	lysine histidine transporter 1	up	Night 5		5	Bates et al 2012	Liu et al 2017; Wang et al. 2013
Contig10928	AT5G05340.1	Peroxidase superfamily protein	up	Day 7		2		Liu et al 2017; Wang et al. 2013
Mcr017082.002	AT2G12400.1	plasma membrane fusion protein	up	Day 6		8	Bates et al 2012; Zhao et al 2008	Liu et al 2017; Wang et al. 2013
Contig3257	AT1G61800.1	glucose-6-phosphate/phosphate translocator 2	down	Night 7		1		Liu et al 2017; Wang et al. 2013
AB190772.1	AT1G61800.1	glucose-6-phosphate/phosphate translocator 2	up	Day 7		2		Liu et al 2017; Wang et al. 2013
BM658000	ATCG00580.1	photosystem II reaction center protein E	up	Day 5 & 6 & Night 7		8	Zhao et al 2008	Liu et al 2017
Contig7419	AT4G09750.1	NAD(P)-binding Rossmann-fold superfamily protein	down	Night 5		4		Liu et al 2017
Contig5905	AT3G22600.1	Bifunctional inhibitor/lipid-transfer protein/seed storage 2S albumin superfamily protein	up	Day 7 & Night 7		2	Wang et al 2011	Liu et al 2017
Contig21214	AT3G22600.1	Bifunctional inhibitor/lipid-transfer protein/seed storage 2S albumin superfamily protein	up	Day 7 & Night 7		2	Wang et al 2011	Liu et al 2017
Contig19153	AT3G22600.1	Bifunctional inhibitor/lipid-transfer protein/seed storage 2S albumin superfamily protein	up	Day 7		2	Wang et al 2011	Liu et al 2017
Contig6128	AT3G02040.1	senescence-related gene 3	down	Day 7		9	Bates et al 2012	Liu et al 2017
Contig6900	AT5G06760.1	Late Embryogenesis Abundant 4-5	up	Night 6 & 7		11	Bates et al 2012; Wang et al. 2011	Kreps et al 2002; Geng et al. 2013
Contig9771	AT2G46680.1	homeobox 7	up	Night 7	TF	10	Bates et al 2012	Kreps et al 2002; Geng et al. 2013
Contig17976	AT3G14420.2	Aldolase-type TIM barrel family protein	up	Night 5		5	Zhao et al 2008	Kreps et al 2002
Mcr017116.003	ATMG00860.1	DNA/RNA polymerases superfamily protein	down	Day 5		3
Mcr015775.026	ATCG01155.1	hypothetical protein	up	Day 7 & Night 6		11
Contig19560	ATCG01135.1	hypothetical protein	down	Night 5		4
Contig9286	ATCG00560.1	photosystem II reaction center protein L	up	Day 5		1
BG269885	ATCG00500.1	acetyl-CoA carboxylase carboxyl transferase subunit beta	up	Night 5		5	Zhao et al 2008
Contig6852	ATCG00490.2	ribulose-bisphosphate carboxylases	up	Night 5		5	Zhao et al 2008
comp20965_c0_seq1	ATCG00430.1	photosystem II reaction center protein G	up	Day 6 & 7 & Night 5 & 6		8
Contig2850	AT5G65530.1	Protein kinase superfamily protein	up	Day 7		2
Mcr015401.003	AT5G64960.1	cyclin dependent kinase group C2	up	Night 5		5	Bates et al 2012
Contig4605	AT5G62640.2	proline-rich family protein	up	Day 6		8	Bates et al 2012
Mcr003631.001	AT5G62300.2	Ribosomal protein S10p/S20e family protein	up	Night 7		1
TC6763	AT5G61410.1	D-ribulose-5-phosphate-3-epimerase	up	Night 5		5	Bates et al 2012
Contig643	AT5G60710.1	Zinc finger (C3HC4-type RING finger) family protein	down	Night 5		4	Bates et al 2012; Wang et al. 2011
comp11155_c0_seq1	AT5G60580.3	RING/U-box superfamily protein	down	Day 6 & Night 7		6
Mcr009736.001	AT5G60580.3	RING/U-box superfamily protein	up	Night 7		10
Mcr014449.003	AT5G60210.6	ROP interactive partner 5	down	Day 6		6	Bates et al 2012
Mcr014210.002	AT5G59970.2	Histone superfamily protein	down	Night 5		4
Mcr012140.005	AT5G58575.2	SAGA-associated factor-like protein	down	Night 5		4	Bates et al 2012; Wang et al. 2011
comp16402_c0_seq1	AT5G58375.1	Methyltransferase-related protein	down	Night 5		4	Bates et al 2012
Contig18309	AT5G58040.2	homolog of yeast FIP1 [V]	down	Day 6		6	Bates et al 2012; Zhao et al 2008
Contig733	AT5G56950.1	nucleosome assembly protein 1;3	down	Night 7		1
Contig12969	AT5G56750.2	N-MYC downregulated-like 1	down	Day 5 & 7		3	Bates et al 2012
Mcr015160.002	AT5G56140.1	RNA-binding KH domain-containing protein	up/down	Day 6 & Night 5		8	Bates et al 2012
Mcr010856.002	AT5G56130.1	Transducin/WD40 repeat-like superfamily protein	down	Night 7		1	Bates et al 2012
TC5932	AT5G56010.1	heat shock protein 81-3	down	Night 7		1	Zhao et al 2008
BE037439	AT5G56000.1	HEAT SHOCK PROTEIN 81.4	up	Night 5		5	Bates et al 2012
comp5039_c0_seq1	AT5G55510.1	Mitochondrial import inner membrane translocase subunit Tim17/Tim22/Tim23 family protein	down	Night 7		1
Contig5799	AT5G55290.3	ATPase, V0 complex, subunit E	down	Day 7 & Night 6		9	Bates et al 2012
Mcr014957.003	AT5G54680.1	basic helix-loop-helix (bHLH) DNA-binding superfamily protein	up	Night 5	TF	5	Bates et al 2012
U63634.1	AT5G54160.1	O-methyltransferase 1	up	Day 6 & 7 & Night 7		2	Bates et al 2012
Contig9844	AT5G54160.1	O-methyltransferase 1	up	Day 6 & 7 & Night 7		2	Bates et al 2012
Mcr013377.000	AT5G53890.1	phytosylfokine-alpha receptor 2	up	Night 5		5	Bates et al 2012; Wang et al. 2011
Contig7854	AT5G53330.1	Ubiquitin-associated/translation elongation factor EF1B protein	up	Day 5		1	Bates et al 2012
Contig18736	AT5G51480.1	SKU5 similar 2	down	Night 5		4
Mcr008192.002	AT5G51400.1	PLAC8 family protein	up	Day 6		8	Bates et al 2012; Leonhardt et al 2004
comp13359_c0_seq1	AT5G50260.1	Cysteine ases superfamily	up	Day 6 & 7		8
TC6292	AT5G50260.1	Cysteine proteinases superfamily protein	up	Day 7 & Night 7		2
Contig8962	AT5G50260.1	Cysteine proteinases superfamily protein	up	Day 7		2
Contig6017	AT5G47860.1	Gut esterase (DUF1350)	up	Night 7		10	Zhao et al 2008
Contig20769	AT5G47830.1	hypothetical protein	up	Day 5		1	Bates et al 2012
Contig6539	AT5G47520.1	RAB GTPase homolog A5A	up	Day 5		1	Bates et al 2012; Pandey et al 2010
Contig16149	AT5G44280.1	RING 1A	up	Night 5		5	Bates et al 2012
Contig15477	AT5G42870.1	phosphatidic acid phosphohydrolase 2	up	Night 5		5	Bates et al 2012
Contig17866	AT5G41470.1	Nuclear transport factor 2 (NTF2) family protein	up	Night 5		5
Contig1301	AT5G40570.1	Surfeit locus protein 2 (SURF2)	down	Day 5		3
Mcr006765.000	AT5G38760.1	Late embryogenesis abundant protein (LEA) family protein	up	Day 7		2
Mcr016323.005	AT5G38210.2	Protein kinase family protein	up	Day 6 & 7		8
comp25262_c0_seq1	AT5G35160.4	Endomembrane protein 70 protein family	down	Day 6		6	Bates et al 2012; Zhao et al 2008
Mcr017038.001	AT5G27990.2	Pre-rRNA-processing protein TSR2, conserved region	down	Night 5 & 7		1	Bates et al 2012
comp24232_c0_seq27	AT5G27990.2	Pre-rRNA-processing protein TSR2, conserved region	up	Night 5		5	Bates et al 2012
Mcr005202.001	AT5G27720.1	Small nuclear ribonucleoprotein family protein	up	Night 7		1	Bates et al 2012
Mcr011198.001	AT5G26667.3	P-loop containing nucleoside triphosphate hydrolases superfamily protein	down	Night 5		4
Contig18898	AT5G24690.1	plant/protein, putative (DUF3411)	up	Night 5		5	Bates et al 2012
Mcr009184.001	AT5G24270.3	Calcium-binding EF-hand family protein	down	Night 5		4	Bates et al 2012; Leonhardt et al 2004
Contig6051	AT5G23250.1	Succinyl-CoA ligase, alpha subunit	up	Night 6		11	Bates et al 2012; Wang et al. 2011
BM302170	AT5G23120.2	photosystem II stability/assembly factor, chloroplast (HCF136)	up	Day 5		1	Bates et al 2012; Leonhardt et al 2004; Zhao et al. 2008
Mcr015783.013	AT5G22090.2	FAF-like protein (DUF3049)	down	Night 6		9
Mcr004699.001	AT5G20920.3	eukaryotic translation initiation factor 2 beta subunit	down	Night 5		4	Bates et al 2012
Contig17034	AT5G20350.1	Ankyrin repeat family protein with DHHC zinc finger domain	down	Night 5		4	Bates et al 2012; Zhao et al 2008
comp12523_c0_seq1	AT5G19630.1	alpha/beta-Hydrolases superfamily protein	down	Day 5 & Night 5		3	Bates et al 2012
Mcr015372.000	AT5G17440.2	LUC7 related protein	down	Night 7		1	Bates et al 2012
comp26920_c0_seq1	AT5G16370.1	acyl activating enzyme 5	up	Night 5		5
Contig20474	AT5G16270.1	sister chromatid cohesion 1 protein 4	up	Night 5		5	Bates et al 2012
Mcr016258.029	AT5G15780.1	Pollen Ole e 1 allergen and extensin family protein	up	Night 5		5
Mcr016519.016	AT5G15270.3	RNA-binding KH domain-containing protein	down	Day 5		3	Bates et al 2012
Mcr016519.018	AT5G15270.3	RNA-binding KH domain-containing protein	down	Night 7		1	Bates et al 2012
Contig10829	AT5G15230.1	GAST1 protein homolog 4	down	Night 7		1	Bates et al 2012; Leonhardt et al 2004
Mcr004828.000	AT5G13470.1	hypothetical protein	up	Night 5		5	Bates et al 2012
Contig2139	AT5G13280.1	aspartate kinase 1	up	Night 5		5	Bates et al 2012
Mcr002150.001	AT5G13180.1	NAC domain containing protein 83	down	Night 5	TF	4	Bates et al 2012; Wang et al. 2011	Ding et al 2013; Seo et al 2011
Contig20516	AT5G13000.1	glucan synthase-like 12	down	Night 6		9	Bates et al 2012
Contig21054	AT5G12380.1	annexin 8	up	Night 7		10
Mcr016817.012	AT5G12250.1	beta-6 tubulin	up	Night 7		10	Bates et al 2012; Leonhardt et al 2004; Zhao et al 2008
Contig19812	AT5G12250.1	beta-6 tubulin	down	Day 6		6	Bates et al 2012; Leonhardt et al 2004; Zhao et al. 2008
Contig2679	AT5G12230.1	mediator of RNA polymerase II transcription subunit 19a-like protein, putative	up	Night 6		11	Bates et al 2012
Contig14481	AT5G12220.1	las1-like family protein	down	Night 5		4	Bates et al 2012
Contig13919	AT5G12210.1	RAB geranylgeranyl transferase beta subunit 1	up	Night 5		5	Bates et al 2012
Mcr015401.007	AT5G10270.1	cyclin-dependent kinase C;1	down	Night 5		4	Bates et al 2012
Contig11594	AT5G09920.1	RNA polymerase II, Rpb4, core protein	up	Day 5		1	Bates et al 2012
Contig4371	AT5G09500.1	Ribosomal protein S19 family protein	up	Night 5		5	Bates et al 2012
Mcr015948.002	AT5G09390.1	CD2-binding protein-related	down	Night 5		4	Bates et al 2012
Contig20720	AT5G07100.1	WRKY DNA-binding protein 26	up	Day 7 & Night 7	TF	2	Bates et al 2012
Mcr013205.004	AT5G06390.1	FASCICLIN-like arabinogalactan protein 17 precursor	down	Night 6		9	Zhao et al 2008
Mcr013658.000	AT5G05570.2	transducin family protein / WD-40 repeat family protein	up	Day 5		1	Bates et al 2012
Mcr015169.002	AT5G05010.2	clathrin adaptor complexes medium subunit family protein	down	Day 6		6	Bates et al 2012; Zhao et al 2008
Contig8912	AT5G05010.2	clathrin adaptor complexes medium subunit family protein	up	Day 6		8	Bates et al 2012; Zhao et al 2008
Contig5024	AT5G04520.1	3-oxoacyl-[acyl-carrier] synthase-like protein (Protein of unknown function DUF455)	up	Night 5		5	Bates et al 2012
Mcr014626.002	AT5G02960.1	Ribosomal protein S12/S23 family protein	up	Night 5		5	Zhao et al 2008
Mcr014626.001	AT5G02960.1	Ribosomal protein S12/S23 family protein	up	Day 7		2	Zhao et al 2008
TC6444	AT4G39200.2	Ribosomal protein S25 family protein	down	Day 6		6	Bates et al 2012
Mcr017206.000	AT4G39200.2	Ribosomal protein S25 family protein	up	Night 6		11	Bates et al 2012
Contig5045	AT4G38180.1	FAR1-related sequence 5	up	Night 5	TF	5	Bates et al 2012; Pandey et al 2010
Contig17982	AT4G37510.1	Ribonuclease III family protein	down	Night 5		4	Bates et al 2012
Mcr017129.003	AT4G36960.2	RNA-binding (RRM/RBD/RNP motifs) family protein	up	Day 6 & Night 5		8	Bates et al 2012; Wang et al. 2011
Contig20895	AT4G36960.2	RNA-binding (RRM/RBD/RNP motifs) family protein	down	Night 6		9	Bates et al 2012; Wang et al. 2011
Contig19487	AT4G35970.1	ascorbate peroxidase 5	up	Night 5		5
Contig8958	AT4G35350.2	xylem cysteine peptidase 1	up	Day 6 & 7 & Night 7		2
comp17362_c0_seq2	AT4G35140.1	Transducin/WD40 repeat-like superfamily protein	down	Day 5		3	Bates et al 2012
Contig16355	AT4G34630.1	prostatic spermine-binding-like protein, putative	down	Night 5		4	Bates et al 2012
Contig10439	AT4G34480.1	O-Glycosyl hydrolases family 17 protein	up	Night 5		5	Bates et al 2012
Mcr011400.004	AT4G34050.1	S-adenosyl-L-methionine-dependent methyltransferases superfamily protein	up	Night 5		5	Bates et al 2012
Contig9169	AT4G33865.1	Ribosomal protein S14p/S29e family protein	up	Night 7		10	Bates et al 2012
Contig14869	AT4G32915.1	glutamyl-tRNA(Gln) amidotransferase subunit C	up	Day 6		2	Bates et al 2012
Mcr015231.001	AT4G32640.1	Sec23/Sec24 protein transport family protein	up	Night 5		5	Bates et al 2012; Zhao et al 2008
comp6744_c0_seq1	AT4G31990.1	aspartate aminotransferase 5	up	Day 5		1	Bates et al 2012; Wang et al. 2011; Zhao et al 2008
Contig19447	AT4G31750.3	HOPW1-1-interacting 2	up	Day 7		2	Bates et al 2012; Wang et al. 2011
Contig5929	AT4G30210.3	P450 reductase 2	down	Night 5		4	Bates et al 2012
Contig10490	AT4G29735.1	transmembrane protein, putative	down	Day 5		3	Bates et al 2012
Contig17475	AT4G28880.4	casein kinase I-like 3	down	Day 5		3
Mcr009714.001	AT4G27745.4	Yippee family putative zinc-binding protein	up	Day 5 & 6		8
Mcr001116.000	AT4G26485.1	methyltransferase small domain protein, putative	up	Night 5		5
Mcr012474.005	AT4G25500.6	arginine/serine-rich splicing factor 35	up/down	Day 7 & Night 5 & Night 7		5	Bates et al 2012
Contig16949	AT4G24440.2	transcription initiation factor IIA gamma chain / TFIIA-gamma (TFIIA-S)	down	Night 6		9	Bates et al 2012
Mcr014598.001	AT4G23420.5	NAD(P)-binding Rossmann-fold superfamily protein	down	Day 5		3	Bates et al 2012; Leonhardt et al 2004
Mcr014598.004	AT4G23420.1	NAD(P)-binding Rossmann-fold superfamily protein	up	Day 6 & 7 & Night 5		8	Bates et al 2012; Leonhardt et al 2004
Mcr016038.001	AT4G23160.2	cysteine-rich RECEPTOR-like kinase	up	Night 5		5
Mcr014491.010	AT4G22990.1	Major Facilitator Superfamily with SPX (SYG1/Pho81/XPR1) domain-containing protein	down	Day 7		9
Mcr014638.030	AT4G21585.4	endonuclease 4	up	Day 7		2
Mcr013104.000	AT4G21110.2	G10 family protein	down	Day 5		3	Bates et al 2012
comp20774_c0_seq3	AT4G21110.2	G10 family protein	up	Night 5		5	Bates et al 2012
Mcr014368.012	AT4G20070.1	allantoate amidohydrolase	up/down	Day 5 & Night 5		3	Bates et al 2012
Mcr014368.031	AT4G20070.1	allantoate amidohydrolase	down	Night 7		1	Bates et al 2012
Mcr012024.000	AT4G16830.1	Hyaluronan / mRNA binding family	down	Night 5 & 6		9	Bates et al 2012
Contig6966	AT4G16380.3	Heavy metal transport/detoxification superfamily protein	up	Night 6		11	Bates et al 2012
Contig15615	AT4G15802.1	heat shock factor binding protein	up	Day 5		1
TC6308	AT4G14690.1	Chlorophyll A-B binding family protein	down	Night 5		4	Bates et al 2012
TC6307	AT4G14690.1	Chlorophyll A-B binding family protein	down	Night 5		4	Bates et al 2012
BG269703	AT4G14320.1	Zinc-binding ribosomal protein family protein	up	Night 5		5	Bates et al 2012; Leonhardt et al 2004
Mcr012275.001	AT4G14320.1	Zinc-binding ribosomal protein family protein	down	Night 7		1	Bates et al 2012; Leonhardt et al 2004
comp17188_c0_seq1	AT4G12490.1	Bifunctional inhibitor/lipid-transfer protein/seed storage 2S albumin superfamily protein	down	Day 6 & 7		6	Bates et al 2012
Mcr011844.002	AT4G12230.1	alpha/beta-Hydrolases superfamily protein	down	Night 5		4	Bates et al 2012; Leonhardt et al 2004
Contig13907	AT4G12230.1	alpha/beta-Hydrolases superfamily protein	up	Night 5		5	Bates et al 2012; Leonhardt et al 2004
Contig14194	AT4G12110.1	sterol-4alpha-methyl oxidase 1-1	up	Day 5		1	Bates et al 2012
Mcr014287.006	AT4G10570.1	ubiquitin-specific protease 9	up	Night 6		11
Contig15787	AT4G10570.1	ubiquitin-specific protease 9	down	Night 6		9
Contig16595	AT4G09570.1	calcium-dependent protein kinase 4	down	Night 5		4	Bates et al 2012
Mcr014729.002	AT4G05320.7	polyubiquitin 10	down	Night 5		4	Bates et al 2012
Contig2895	AT4G02500.1	UDP-xylosyltransferase 2	down	Night 5		4	Bates et al 2012
Contig9042	AT4G02440.1	F-box family protein	up	Day 5		1	Bates et al 2012
Mcr014129.002	AT4G01960.2	transmembrane protein, putative	down	Night 5		4	Bates et al 2012
Mcr007615.001	AT4G01660.1	ABC transporter 1	down	Day 6		6	Bates et al 2012
comp21867_c0_seq2	AT3G61430.2	plasma membrane intrinsic protein 1A	up	Day 7		2	Bates et al 2012; Leonhardt et al 2004; Wang et al. 2011
Contig1312	AT3G61220.1	NAD(P)-binding Rossmann-fold superfamily protein	up	Day 7		2	Bates et al 2012
Mcr012216.003	AT3G60245.1	Zinc-binding ribosomal protein family protein	down	Night 7		1	Bates et al 2012; Zhao et al 2008
Mcr014135.006	AT3G59910.1	Ankyrin repeat family protein	down	Night 5 & 6		9	Bates et al 2012
Contig2750	AT3G57980.1	DNA-binding bromodomain-containing protein	down	Day 5	TF	3
Mcr015468.016	AT3G54540.2	general control non-repressible 4	down	Day 7		9	Bates et al 2012
Contig16488	AT3G53110.1	P-loop containing nucleoside triphosphate hydrolases superfamily protein	up	Day 7		2	Bates et al 2012; Zhao et al 2008
Mcr013171.004	AT3G52990.1	Pyruvate kinase family protein	down	Night 6		9	Zhao et al 2008
Contig14546	AT3G52660.3	RNA-binding (RRM/RBD/RNP motifs) family protein	up	Night 5		5	Bates et al 2012
AB571100.1	AT3G52590.1	ubiquitin extension protein 1	up	Night 5		5	Bates et al 2012; Zhao et al. 2008
Contig3840	AT3G51950.4	Zinc finger (CCCH-type) family protein / RNA recognition motif (RRM)-containing protein	up	Night 5		5	Bates et al 2012
Contig16373	AT3G50170.2	transmembrane protein, putative (DUF247)	up	Night 5		5
Contig16667	AT3G50050.1	Eukaryotic aspartyl protease family protein	down	Day 5		3	Bates et al 2012
comp24976_c0_seq1	AT3G49910.1	Translation protein SH3-like family protein	down	Day 7 & Night 6		9	Bates et al 2012
Contig17260	AT3G48460.1	GDSL-like Lipase/Acylhydrolase superfamily protein	up	Day 7 & Night 7		2	Bates et al 2012
Mcr014112.007	AT3G46870.1	Pentatricopeptide repeat (PPR) superfamily protein	up	Night 5		5
Mcr015371.007	AT3G44680.1	histone deacetylase 9	up	Night 5		5	Bates et al 2012
Mcr005416.001	AT3G26020.2	Protein phosphatase 2A regulatory B subunit family protein	up	Night 7		10	Bates et al 2012
Contig11565	AT3G26020.2	Protein phosphatase 2A regulatory B subunit family protein	down	Night 6		9	Bates et al 2012
Contig15167	AT3G25570.1	Adenosylmethionine decarboxylase family protein	down	Day 6		6	Bates et al 2012
Mcr013110.002	AT3G24600.1	Late embryogenesis abundant protein, group 2	down	Night 5		4
Contig14746	AT3G24600.1	Late embryogenesis abundant protein, group 2	up	Day 5		1
Mcr017120.053	AT3G23610.2	dual specificity protein phosphatase 1	up	Day 6 & Night 5		5	Bates et al 2012
Mcr017120.052	AT3G23610.2	dual specificity protein phosphatase 1	up	Day 5		1	Bates et al 2012
Contig5395	AT3G23610.2	dual specificity protein phosphatase 1	down	Day 6		6	Bates et al 2012
Contig10703	AT3G22880.1	DNA repair (Rad51) family protein	up	Night 5 & 7		5	Bates et al 2012
comp10560_c0_seq1	AT3G19120.1	PIF / Ping-Pong family of plant transposases	up	Day 7		2	Wang et al 2011
Mcr004096.001	AT3G16630.2	P-loop containing nucleoside triphosphate hydrolases superfamily protein	up	Day 6		8	Bates et al 2012
Contig15450	AT3G15010.2	RNA-binding (RRM/RBD/RNP motifs) family protein	down	Night 7		1	Bates et al 2012
Mcr015212.004	AT3G14290.1	20S proteasome alpha subunit E2	down	Day 6		6	Bates et al 2012
Mcr016960.003	AT3G13920.1	eukaryotic translation initiation factor 4A1	up	Day 5		3	Bates et al 2012; Leonhardt et al 2004
Contig20126	AT3G13920.1	eukaryotic translation initiation factor 4A1	down	Night 5		4	Bates et al 2012; Leonhardt et al 2004
Contig3615	AT3G13340.1	Transducin/WD40 repeat-like superfamily protein	down	Day 6		6	Bates et al 2012
comp27163_c0_seq1	AT3G10740.4	alpha-L-arabinofuranosidase 1	down	Day 6 & Night 6 & 7		1	Bates et al 2012; Zhao et al 2008
Contig6651	AT3G05975.1	Late embryogenesis abundant (LEA) hydroxyproline-rich glycoprotein family	down	Night 5		4
Contig10888	AT3G05200.1	RING/U-box superfamily protein	up	Night 5		5	Bates et al 2012
Mcr003883.001	AT3G05000.1	Transport protein particle (TRAPP) component	up	Night 7		1	Bates et al 2012
Contig12334	AT3G04480.1	endoribonucleases	down	Day 7		9	Bates et al 2012
Contig17020	AT3G02750.2	Protein phosphatase 2C family protein	down	Day 6		6	Bates et al 2012
Mcr014933.005	AT3G02230.1	reversibly glycosylated polypeptide 1	up	Night 5		5	Bates et al 2012
Mcr016363.002	AT3G02090.1	Insulinase (Peptidase family M16) protein	down	Night 7		1	Bates et al 2012; Zhao et al 2008
Mcr015367.001	AT3G01780.1	ARM repeat superfamily protein	down	Night 5		4	Bates et al 2012; Zhao et al 2008
TC6275	AT2G47180.1	galactinol synthase 1	up	Day 7		2	Bates et al 2012; Leonhardt et al 2004; Pandey et al 2010
Mcr016258.030	AT2G47070.2	squamosa promoter binding protein-like 1	up	Night 5	TF	5	Bates et al 2012
Mcr008461.002	AT2G46800.1	zinc transporter of Arabidopsis thaliana	up	Night 6		11	Bates et al 2012; Leonhardt et al 2004; Wang et al 2011; Zhao et al 2008
comp17519_c0_seq2	AT2G46800.1	zinc transporter of Arabidopsis thaliana	down	Night 5		4	Bates et al 2012; Leonhardt et al 2004; Wang et al 2011; Zhao et al 2008
Contig19535	AT2G46020.2	transcription regulatory protein SNF2, putative	down	Day 5 & 6		6	Bates et al 2012; Zhao et al 2008
Mcr001986.000	AT2G45430.1	AT-hook motif nuclear-localized protein 22	up	Night 5		5
Contig15824	AT2G41705.2	camphor resistance CrcB family protein	down	Night 5		4	Bates et al 2012
Contig16195	AT2G40650.1	PRP38 family protein	down	Night 5		4	Bates et al 2012
Mcr011464.003	AT2G37678.1	far-red elongated hypocotyl 1	up	Day 5		1
Mcr011464.002	AT2G37678.1	far-red elongated hypocotyl 1	down	Day 5		3
Contig13251	AT2G37170.2	plasma membrane intrinsic protein 2	up	Day 5		1
Mcr006957.001	AT2G35900.1	Mal d 1-associated protein	down	Night 6		9	Bates et al 2012
Mcr003245.000	AT2G34480.1	Ribosomal protein L18ae/LX family protein	up	Night 5		5	Bates et al 2012; Leonhardt et al 2004
Contig12544	AT2G33770.1	phosphate 2	up	Day 5		1	Bates et al 2012
comp7140_c0_seq1	AT2G31440.2	gamma-secretase subunit APH1-like protein	up	Day 7		2	Bates et al 2012; Leonhardt et al 2004
Contig17916	AT2G29420.1	glutathione S-transferase tau 7	up	Night 5		5	Bates et al 2012
Contig15517	AT2G28760.4	UDP-XYL synthase 6	up/down	Day 6 & Night 5		5
comp20188_c1_seq2	AT2G28760.4	UDP-XYL synthase 6	down	Night 5		4
comp5247_c0_seq2	AT2G27730.4	copper ion binding	down	Day 6		6	Bates et al 2012; Leonhardt et al 2004
comp6737_c0_seq1	AT2G27510.1	ferredoxin 3	down	Night 5 & 7		4	Bates et al 2012; Leonhardt et al 2004
Contig15931	AT2G25220.1	Protein kinase superfamily protein	down	Night 5		4
Contig18684	AT2G23360.1	filament-like protein (DUF869)	down	Day 7		9	Bates et al 2012
Contig14557	AT2G23360.1	filament-like protein (DUF869)	up	Night 7		10	Bates et al 2012
comp5345_c0_seq2	AT2G17990.1	polyamine-modulated factor 1-binding protein, putative	down	Night 5		4	Bates et al 2012; Leonhardt et al 2004; Wang et al. 2011
comp16285_c1_seq2	AT2G17975.1	zinc finger (Ran-binding) family protein	up	Day 5		1	Bates et al 2012
Contig12655	AT2G17800.2	Arabidopsis RAC-like 1	up	Night 5		5	Bates et al 2012; Leonhardt et al 2004
Mcr012034.001	AT2G17787.1	cylicin	down	Day 5		3
Contig15983	AT2G17710.1	Big1, putative	down	Night 5		4	Bates et al 2012
Contig7210	AT2G16400.1	BEL1-like homeodomain 7	up	Night 7	TF	10	Bates et al 2012
Mcr016884.073	AT2G14960.1	Auxin-responsive GH3 family protein	down	Night 5		4
Contig17587	AT2G06025.6	Acyl-CoA N-acyltransferases (NAT) superfamily protein	down	Day 5		3
Contig17586	AT2G06025.6	Acyl-CoA N-acyltransferases (NAT) superfamily protein	up	Day 5		1
Contig2930	AT2G05920.1	Subtilase family protein	up	Night 7		10	Bates et al 2012
Mcr013550.000	AT2G03690.1	coenzyme Q biosynthesis Coq4 family protein / ubiquinone biosynthesis Coq4 family protein	down	Night 5		4	Bates et al 2012
Contig8853	AT2G02100.1	low-molecular-weight cysteine-rich 69	down	Night 6		9	Bates et al 2012; Leonhardt et al 2004
Contig12340	AT2G01320.4	ABC-2 type transporter family protein	up	Day 7		2	Bates et al 2012
Contig2140	AT1G78290.3	Protein kinase superfamily protein	down	Day 5		3	Bates et al 2012
Contig20312	AT1G77060.1	Phosphoenolpyruvate carboxylase family protein	up	Night 5	CAM	5	Zhao et al 2008
AW053812	AT1G75750.1	GAST1 protein homolog 1	up	Day 6		8	Bates et al 2012; Leonhardt et al 2004
Mcr013249.003	AT1G73990.1	signal peptide peptidase	down	Night 5		4	Bates et al 2012
Contig13029	AT1G71080.1	RNA polymerase II transcription elongation factor	down	Day 7		9	Bates et al 2012; Wang et al. 2011; Pandey et al 2010
Mcr015662.001	AT1G69800.1	Cystathionine beta-synthase (CBS) protein	up	Night 7		10	Bates et al 2012
Mcr009671.000	AT1G69010.1	BES1-interacting Myc-like protein 2	down	Day 7	TF	9	Bates et al 2012
comp21839_c0_seq2	AT1G67580.2	Protein kinase superfamily protein	down	Day 6		6	Bates et al 2012; Pandey et al 2010; Zhao et al 2008
Mcr015616.002	AT1G67580.2	Protein kinase superfamily protein	up	Night 5		6	Bates et al 2012; Pandey et al 2010; Zhao et al 2008
Mcr015093.004	AT1G67290.1	glyoxal oxidase-related protein	up	Day 7		2
Contig12095	AT1G66150.1	transmembrane kinase 1	down	Night 7		1	Bates et al 2012
Mcr016082.036	AT1G65870.1	Disease resistance-responsive (dirigent-like protein) family protein	down	Day 5		3
Mcr016082.044	AT1G65870.1	Disease resistance-responsive (dirigent-like protein) family protein	up	Night 5		5
comp24404_c0_seq2	AT1G65020.1	plasma protein	up	Night 6		11	Bates et al 2012
Mcr002338.001	AT1G61820.3	beta glucosidase 46	down	Day 5		3
Mcr009573.000	AT1G61150.11	LisH and RanBPM domains containing protein	down	Day 6 & Night 5		6	Bates et al 2012
Mcr014266.008	AT1G59960.1	NAD(P)-linked oxidoreductase superfamily protein	down	Day 5		3	Bates et al 2012
Mcr014224.000	AT1G59520.1	CW7	up	Night 5		5	Bates et al 2012
Contig15687	AT1G59520.1	CW7	down	Night 5		4	Bates et al 2012
Mcr013382.001	AT1G56420.1	antigenic heat-stable protein, putative	up	Day 6		8
Mcr014638.043	AT1G53760.1	K+-H+ exchange-like protein	down	Day 5		3	Bates et al 2012; Pandey et al 2010
comp24500_c0_seq1	AT1G53310.1	phosphoenolpyruvate carboxylase 1	up	Night 7	CAM	10	Bates et al 2012; Wang et al. 2011; Zhao et al 2008
Mcr014544.012	AT1G53040.4	tRNA (met) cytidine acetyltransferase, putative (DUF616)	up	Night 6		11
Mcr013261.003	AT1G51200.2	A20/AN1-like zinc finger family protein	down	Day 5		3	Bates et al 2012
comp5251_c0_seq2	AT1G51200.2	A20/AN1-like zinc finger family protein	up	Day 5		1	Bates et al 2012
Mcr008625.003	AT1G49950.3	telomere repeat binding factor 1	up	Day 6	TF	8	Bates et al 2012	Chen et al 2006
Mcr010589.000	AT1G47330.1	methyltransferase, putative (DUF21)	up/down	Night 5 & Day 6		5	Bates et al 2012
comp25443_c0_seq1	AT1G43850.2	SEUSS transcriptional co-regulator	up	Day 5		1	Bates et al 2012
comp21521_c0_seq1	AT1G34190.1	NAC domain containing protein 17	up	Night 5	TF	5	Bates et al 2012
Mcr014876.006	AT1G32750.1	HAC13 protein (HAC13)	down	Day 5		3	Bates et al 2012
Mcr010497.000	AT1G32580.1	plastid developmental protein DAG, putative	up	Night 5		5	Bates et al 2012
Contig13480	AT1G31930.6	extra-large GTP-binding protein 3	down	Night 5		4	Bates et al 2012
Contig16286	AT1G28395.5	hypothetical protein	up	Day 7		2	Bates et al 2012
Mcr014577.002	AT1G28395.3	hypothetical protein	down	Day 7		9	Bates et al 2012
comp14544_c0_seq1	AT1G28060.3	Pre-mRNA-splicing factor 3	down	Day 5		3	Bates et al 2012; Zhao et al 2008
Mcr017120.012	AT1G28040.1	RING/U-box superfamily protein	up	Night 6		11
Mcr012547.003	AT1G26110.2	decapping 5	up	Night 5		5	Bates et al 2012; Zhao et al 2008
comp21861_c0_seq19	AT1G21610.1	wound-responsive family protein	down	Day 6		6	Bates et al 2012
Mcr012421.005	AT1G20960.2	U5 small nuclear ribonucleoprotein helicase, putative	down	Night 5		4	Bates et al 2012; Zhao et al 2008
Mcr005394.001	AT1G19920.1	Pseudouridine synthase/archaeosine transglycosylase-like family protein	down	Day 5		3	Bates et al 2012; Zhao et al 2008
Mcr002323.001	AT1G19360.2	Nucleotide-diphospho-sugar transferase family protein	up	Night 6		11	Bates et al 2012; Wang et al. 2011
comp23960_c0_seq3	AT1G17930.2	Aminotransferase-like, plant mobile domain family protein	up	Night 5		5	Bates et al 2012
Contig13006	AT1G15740.1	Leucine-rich repeat family protein	up	Day 7		2	Bates et al 2012; Wang et al. 2011
Mcr002553.001	AT1G14900.1	high mobility group A	up	Night 5		5
Contig4165	AT1G14650.2	SWAP (Suppressor-of-White-APricot)/surp domain-containing protein / ubiquitin family protein	up	Night 6		11	Bates et al 2012
Contig18172	AT1G14350.1	Duplicated homeodomain-like superfamily protein	up	Night 5	TF	5		Ding et al 2013
Mcr014731.001	AT1G13750.1	Purple acid phosphatases superfamily protein	up	Night 6		11	Bates et al 2012
Contig4321	AT1G13410.1	Tetratricopeptide repeat (TPR)-like superfamily protein	up	Night 5		5
Mcr012114.003	AT1G12710.1	phloem protein 2-A12	up	Day 6		8	Bates et al 2012
Mcr017300.000	AT1G12663.1	thionin-like protein	down	Day 6 & 7		6
Mcr017129.014	AT1G12110.1	nitrate transporter 1.1	down	Night 5		4	Bates et al 2012; Leonhardt et al 2004; Wang et al. 2011
Mcr017048.026	AT1G09780.1	Phosphoglycerate mutase, 2,3-bisphosphoglycerate-independent	down	Day 7 & Night 5	CAM	4	Bates et al 2012; Zhao et al 2008
Contig13033	AT1G08110.2	lactoylglutathione lyase family protein / glyoxalase I family protein	down	Night 7		1	Bates et al 2012; Zhao et al 2008
Contig11504	AT1G06890.4	nodulin MtN21 /EamA-like transporter family protein	down	Day 6		6	Bates et al 2012
Mcr002959.001	AT1G05850.2	Chitinase family protein	down	Night 5		4	Bates et al 2012
Mcr015594.005	AT1G02100.3	Leucine carboxyl methyltransferase	down	Day 7		9	Bates et al 2012
Mcr015594.007	AT1G02100.3	Leucine carboxyl methyltransferase	up	Night 7		10	Bates et al 2012
Mcr015677.020	AT1G01910.2	P-loop containing nucleoside triphosphate hydrolases superfamily protein	down	Day 7		9	Bates et al 2012
Mcr015023.005	AT1G01490.4	Heavy metal transport/detoxification superfamily protein	down	Night 5		4	Bates et al 2012
Mcr013927.001			up/down	Night 5 & Day 6		5
Contig1050			down	Night 6 & 7		1
Contig2450			up	Day 7 & Night 5		5
comp35113_c0_seq1			down	Night 5 & 7		4
Mcr015467.028			down	Day 6 & 7		9
comp22393_c0_seq1			up	Day 7 & Night 5 & 6		5
Contig6700			up	Day 7 & Night 7		2
Contig4810			up	Day 7 & Night 7		2
comp13357_c0_seq2			up	Day 7 & Night 7		2
TC6486			up	Day 5		1
Mcr015342.002			up	Day 6 & 7 & Night 7		2
TC7570			up	Night 5		5
TC4900			down	Night 5		4
Mcr018431.000			up	Night 5		5
Mcr017098.125			up	Night 5		5
Mcr017074.023			up	Night 5		5
Mcr017063.006			up	Night 5		5
Mcr017059.016			up	Night 5		5
Mcr017026.010			up	Night 5		5
Mcr016986.015			up	Night 5		5
Contig8869			up	Day 6 & 7 & Night 7		2
Mcr016942.041			up	Night 5		5
Mcr016942.036			up	Night 5		5
Mcr016937.015			up	Night 5		5
Mcr016857.011			up	Night 5		5
Mcr015256.002			up	Day 5		1
Mcr016615.006			down	Night 5		4
Mcr015761.018			up	Night 5		5
Mcr015478.002			up	Night 5		5
Mcr015468.010			up	Night 5		5
TC6457			up	Day 7		2
TC4898			up	Night 6		11
Mcr015141.007			up	Night 5		5
Mcr014912.001			up	Night 5		5
Mcr014900.012			up	Night 5		5
Mcr014754.016			up	Night 5		5
Mcr014751.116			down	Night 5		4
Mcr014751.014			down	Night 5		4
Mcr014238.004			down	Night 5		4
TC6274			up	Day 7		2
Mcr014205.000			up	Night 5		5
Mcr014103.040			up	Night 5		5
Mcr013592.002			up	Night 5		5
Mcr013380.001			down	Night 5		4
Mcr010488.000			up	Day 6		8
Mcr007377.002			down	Day 6		6
Mcr012283.000			up	Night 5		5
Mcr008658.001			up	Night 5		5
Mcr007093.001			up	Night 5		5
Mcr003379.001			up	Night 5		5
Mcr012177.000			up	Day 7		2
Mcr000319.000			up	Night 5		5
Contig8949			up	Night 5		5
Contig693			up	Day 6		8
Mcr013272.001			up	Night 7		10
Contig8569			up	Night 5		5
Mcr009292.001			down	Day 7		9
Mcr003964.000			down	Day 7		9
Contig7741			up	Night 5		5
Contig7541			up	Night 5		5
Mcr009556.002			down	Night 7		1
Contig7475			up	Night 5		5
Contig7464			up	Night 5		5
Contig528			down	Day 5		3
Contig5419			up	Night 5		5
Contig5104			up	Night 5		5
Contig4102			up	Night 5		5
Contig39			up	Night 5		5
Contig21020			up	Night 5		5
Contig17121			up	Day 6		8
Contig6731			up	Night 7		10
Contig18063			up	Night 5		5
Contig16568			up	Night 5		5
Contig1943			up	Day 7		2
Contig16436			up	Night 5		5
Contig1640			up	Night 5		5
Contig4531			down	Night 7		1
Contig18731			up	Day 7		2
Contig15231			up	Night 5		5
Contig14448			up	Night 5		5
Contig15250			up	Day 7		2
Contig2037			up	Night 7		1
Contig13094			up	Night 5		5
Contig14416			up	Day 7		2
Contig12906			down	Day 7		9
Contig12578			up	Night 5		5
Contig12044			up	Night 5		5
Contig1087			up	Night 5		5
Contig10803			up	Night 5		5
Contig15230			down	Night 7		1
comp9968_c0_seq1			up	Night 5		5
comp7429_c0_seq1			up	Night 5		5
comp6011_c0_seq1			up	Night 5		5
comp536_c0_seq1			up	Night 5		5
comp49356_c0_seq1			up	Night 5		5
comp46302_c0_seq1			up	Night 5		5
comp44726_c0_seq1			up	Night 5		5
comp4032_c0_seq1			up	Night 5		5
comp35521_c0_seq1			up	Night 5		5
comp34460_c0_seq1			up	Night 5		5
comp33220_c0_seq1			up	Night 5		5
comp32349_c0_seq1			up	Night 5		5
comp30867_c0_seq1			up	Night 5		5
comp29870_c0_seq1			up	Night 5		5
Contig10979			up	Day 7		2
Contig10093			up	Night 7		10
comp6635_c0_seq1			down	Night 6		9
comp24392_c0_seq20			up	Night 5		5
Contig10263			down	Day 7		9
comp23735_c0_seq36			up	Night 5		5
Contig10040			up	Day 7		2
comp23352_c0_seq1			up	Night 5		5
comp22393_c0_seq2			up	Night 5		5
comp21454_c0_seq2			down	Night 5		4
comp20416_c0_seq1			up	Night 5		5
comp19820_c0_seq2			up	Night 5		5
comp24700_c0_seq1			up	Night 7		10
comp18714_c0_seq3			up	Night 5		5
comp21648_c0_seq2			down	Night 7		1
comp15363_c0_seq1			up	Night 5		5
comp12016_c0_seq1			up	Day 7		2
comp11723_c0_seq1			up	Night 5		5
comp15826_c0_seq1			down	Night 7		1
BE034923			down	Day 7		9
BE034842			up	Day 7		2
BE034737			up	Day 7		2

### Sheet: References
References cited in this table:
1. Bates G.W., Rosenthal D.M., Sun J.D., Chattopadhyay M., Peffer E., Yang J., Ort D.R. & Jones A.M. (2012) A comparative study of the Arabidopsis thaliana guard-cell transcriptome and its modulation by sucrose. PLoS One 7.
2. Wang R.S., Pandey S., Li S., Gookin T.E., Zhao Z.X., Albert R. & Assmann S.M. (2011) Common and unique elements of the ABA-regulated transcriptome of Arabidopsis guard cells. BMC Genomics 12.
3. Zhao Z.X., Zhang W., Stanley B.A. & Assmann S.M. (2008) Functional proteomics of Arabidopsis thaliana guard cells uncovers new stomatal signaling pathways. Plant Cell 20, 3210-3226.
4. Leonhardt N., Kwak J.M., Robert N., Waner D., Leonhardt G. & Schroeder J.I. (2004) Microarray expression analyses of Arabidopsis guard cells and isolation of a recessive abscisic acid hypersensitive protein phosphatase 2C mutant. Plant Cell 16, 596-615.
5. Pandey S., Wang R.S., Wilson L., Li S., Zhao Z.X., Gookin T.E., Assmann S.M. & Albert R. (2010) Boolean modeling of transcriptome data reveals novel modes of heterotrimeric G-protein action. Molecular Systems Biology 6.
6. Geng Y, Wu R, Wee CW, Xie F, Wei X, Chan PM, Tham C, Duan L, Dinneny JR. (2013) A spatio-temporal understanding of growth regulation during the salt stress response in Arabidopsis. Plant Cell. 2013 Jun;25(6):2132-54. doi: 10.1105/tpc.113.112896. Epub 2013 Jun 28.
7. Wang Y, Yang L, Zheng Z, Grumet R, Loescher W, Zhu JK, Yang P, Hu Y, Chan Z. (2013) Transcriptomic and physiological variations of three Arabidopsis ecotypes in response to salt stress. PLoS One. 2013 Jul 23;8(7):e69036. doi: 10.1371/journal.pone.0069036. Print 2013.
8. Liu S, Hao H, Lu X, Zhao X, Wang Y, Zhang Y, Xie Z, Wang R. (2017) Transcriptome profiling of genes involved in induced systemic salt tolerance conferred by Bacillus amyloliquefaciens FZB42 in Arabidopsis thaliana. Sci Rep. 2017 Sep 13;7(1):10795. doi: 10.1038/s41598-017-11308-8.
9. Kreps JA, Wu Y, Chang HS, Zhu T, Wang X, Harper JF. (2002) Transcriptome changes for Arabidopsis in response to salt, osmotic, and cold stress. Plant Physiol.
10. Ding Y, Liu N, Virlouvet L, Riethoven JJ, Fromm M, Avramova Z. (2013) Four distinct types of dehydration stress memory genes in Arabidopsis thaliana. BMC Plant Biol. 30;13:229.
11. Seo PJ, Park CM. (2011) Signaling linkage between environmental stress resistance and leaf senescence in Arabidopsis. Plant Signal Behav. 6(10):1564-6.
12. Chen Y, Yang X, He K, Liu M, Li J, Gao Z, Lin Z, Zhang Y, Wang X, Qiu X, Shen Y, Zhang L, Deng X, Luo J, Deng X, Chen Z, Gu H, Qu L. (2006) The MYB transcription factor superfamily of Arabidopsis: expression analysis and phylogenetic comparison with the rice MYB family. Plant Mol Biol. 60(1):107-24.
